# Metabolomic Signatures of Extreme Old Age: Findings from the New England Centenarian Study

**DOI:** 10.1101/2025.09.10.675341

**Authors:** Stefano Monti, Michael S. Lustgarten, Ziwei Huang, Zeyuan Song, Dylan Ellis, Qu Tian, Luigi Ferrucci, Noa Rappaport, Stacy L. Andersen, Thomas P. Perls, Paola Sebastiani

## Abstract

The New England Centenarian Study (NECS) provides a unique resource for the study of extreme human longevity (EL). To gain insight into biological pathways related to EL, chronological age and survival, we used an untargeted serum metabolomic approach (> 1,400 metabolites) in 213 NECS participants, followed by integration of our findings with metabolomic data from four additional studies. Compared to their offspring and matched controls, EL individuals exhibited a distinct metabolic profile characterized by higher levels of primary and secondary bile acids – most notably chenodeoxycholic acid (CDCA) and lithocholic acid (LCA) – higher levels of biliverdin and bilirubin, and stable levels of selected steroids. Notably, elevated levels of both bile acids and steroids were associated with lower mortality. Several metabolites associated with age and survival were inversely associated with metabolite ratios related to NAD+ production and/or levels (tryptophan/kynurenine, cortisone/cortisol), gut bacterial metabolism (ergothioneine/ trimethylamine N-oxide, aspartate/quinolinate), and oxidative stress (methionine/methionine sulfoxide), implicating these pathways in aging and/or longevity. We further developed a metabolomic clock predictive of biological age, with age deviations significantly associated with mortality risk. Key metabolites predictive of biological aging, such as taurine and citrate, were not captured by traditional age analyses, pointing to their potential role as biomarkers for healthy aging. These results highlight metabolic pathways that may be targeted to promote metabolic resilience and healthy aging.
