## Supplementary material for "Metabolomic Signatures of Extreme Old Age: Findings from the New England Centenarian Study": Table S2

### Sheet: Table 1. Demographics
	Cohort
Characteristics	Control N=63 (30%)	Offspring N=80 (37%)	Centenarian N=70 (33%)
Age at Blood Draw	71	71	105
	7.9 (52, 88)	9.2 (45, 90)	3.8 (90,111)
Age at Follow-up	81	83	108
	7.1 (64, 100)	8.7 (56, 100)	3.4 (96, 115)
Years of Education	16.1	15.6	11.6
	2.9 (10, 22)	3.0 (12, 25)	4.1 (2, 21.5)
Gender
Male	34 (54%)	53 (66%)	47 (64%)
Female	29 (46%)	27 (34%)	23 (33%)

### Sheet: Table 2. Datasets
Dataset (Platform)	# Subjects	# Metabolites	# Overlap	Age (min|25%|med|75%|max)	# EL subjects
NECS (Metabolon)	213	1213		45| 67| 75| 103| 111	70
LLFS (MS)	2764	408	163	24| 61| 74| 91| 110	84
Arivale (Metabolon)	634	626	615	22| 41| 49| 57| 87	0
BLSA (Biocrates)	1135	468	99	50| 62| 70| 78| 96	0
Xu et al., '22 (Metabolon)	382	821	432	50| 65| 71| 95| 105	116
Total	5128

### Sheet: survival
Predictor	coef	exp(coef)	se(coef)	z	Pr(>|z|)
∆(age) corrected	0.08181	1.08525	0.03505	2.334	0.0196
chronological age	0.10926	1.11545	0.03338	3.273	0.00107
gender = male	0.37459	1.4544	0.21994	1.703	0.08853
years of education	-0.02949	0.97094	0.02979	-0.99	0.32211
