## Supplementary material for "Metabolomic Signatures of Extreme Old Age: Findings from the New England Centenarian Study": Table S4

### Sheet: age_up
label	pval	fdr	signature	geneset	overlap	background	hits
Urea cycle; Arginine and Proline Metabolism	7.1e-08	6.6e-06	255	21	16	1213	citrulline , proline , urea , trans-4-hydroxyproline , homocitrulline , pro-hydroxy-pro , n-acetylcitrulline , dimethylarginine (sdma + adma) , n-methylproline , argininate* , 2-oxoarginine* , n-delta-acetylornithine , n2,n5-diacetylornithine , n-methylhydroxyproline** , n,n,n-trimethyl-alanylproline betaine (tmap) , 3-amino-2-piperidone
Aminosugar Metabolism	0.0019	0.067	255	4	4	1213	n-acetylneuraminate , glucuronate , erythronate* , n-acetylglucosamine/n-acetylgalactosamine
Tyrosine Metabolism	0.0022	0.067	255	25	12	1213	homovanillate (hva) , 3-(4-hydroxyphenyl)lactate , vanillylmandelate (vma) , 3-methoxytyrosine , n-acetyltyrosine , phenol sulfate , n-formylphenylalanine , tyramine o-sulfate , vanillactate , p-cresol glucuronide* , dopamine 3-o-sulfate , 1-carboxyethyltyrosine
Leucine, Isoleucine and Valine Metabolism	0.0075	0.17	255	35	14	1213	n-acetylleucine , n-acetylvaline , methylsuccinate , isobutyrylcarnitine (c4) , n-acetylisoleucine , isovalerylglycine , isobutyrylglycine , 3-methylglutaconate , 3-methylglutarylcarnitine (2) , methylsuccinoylcarnitine , 2,3-dihydroxy-2-methylbutyrate , n-carbamoylvaline , 1-carboxyethylvaline , 1-carboxyethylleucine
Tryptophan Metabolism	0.011	0.2	255	26	11	1213	anthranilate , kynurenine , 3-indoxyl sulfate , n-acetyltryptophan , indolebutyrate , indoleacetylglutamine , indole-3-carboxylate , n-formylanthranilic acid , n-acetylkynurenine (2) , c-glycosyltryptophan , 5-hydroxyindole sulfate
Fatty Acid, Dicarboxylate	0.015	0.2	255	34	13	1213	azelate (c9-dc) , suberate (c8-dc) , pimelate (c7-dc) , dodecanedioate (c12-dc) , 2-hydroxyadipate , sebacate (c10-dc) , 3-hydroxydodecanedioate* , undecanedioate (c11-dc) , 3-hydroxyadipate , dodecenedioate (c12:1-dc)* , octadecenedioate (c18:1-dc) , heptenedioate (c7:1-dc)* , 2-hydroxysebacate
Methionine, Cysteine, SAM and Taurine Metabolism	0.015	0.2	255	27	11	1213	n-formylmethionine , cystine , cystathionine , n-acetylmethionine , methionine sulfoxide , cysteine s-sulfate , 5-methylthioribose** , methionine sulfone , n-acetyltaurine , 2,3-dihydroxy-5-methylthio-4-pentenoate (dmtpa)* , succinoyltaurine
Ascorbate and Aldarate Metabolism	0.02	0.2	255	6	4	1213	gulonate* , 2-o-methylascorbic acid , ascorbic acid 2-sulfate , ascorbic acid 3-sulfate*
Fatty Acid Metabolism (also BCAA Metabolism)	0.02	0.2	255	6	4	1213	methylmalonate (mma) , propionylglycine , propionylcarnitine (c3) , 2-methylmalonylcarnitine (c4-dc)
Alanine and Aspartate Metabolism	0.024	0.22	255	9	5	1213	n-acetylalanine , n-acetylaspartate (naa) , n-acetylasparagine , n-carbamoylalanine , hydroxyasparagine**
Histidine Metabolism	0.03	0.24	255	19	8	1213	1-methylhistidine , 1-methyl-4-imidazoleacetate , n-acetylhistidine , 1-ribosyl-imidazoleacetate* , formiminoglutamate , hydantoin-5-propionate , imidazole propionate , n-acetyl-1-methylhistidine*
Acetylated Peptides	0.031	0.24	255	4	3	1213	phenylacetylglutamine , phenylacetylcarnitine , phenylacetylglutamate

### Sheet: age_dn
label	pval	fdr	signature	geneset	overlap	background	hits
Long Chain Polyunsaturated Fatty Acid (n3 and n6)	3e-09	2.8e-07	103	16	11	1213	linoleate (18:2n6) , arachidonate (20:4n6) , dihomo-linoleate (20:2n6) , eicosapentaenoate (epa; 20:5n3) , docosahexaenoate (dha; 22:6n3) , docosapentaenoate (n3 dpa; 22:5n3) , stearidonate (18:4n3) , linolenate [alpha or gamma; (18:3n3 or 6)] , dihomo-linolenate (20:3n3 or n6) , hexadecadienoate (16:2n6) , tetradecadienoate (14:2)*
Androgenic Steroids	8.6e-08	4e-06	103	24	12	1213	dehydroepiandrosterone sulfate (dhea-s) , androsterone sulfate , epiandrosterone sulfate , 5alpha-androstan-3beta,17beta-diol disulfate , androstenediol (3beta,17beta) disulfate (1) , androstenediol (3beta,17beta) disulfate (2) , androstenediol (3alpha, 17alpha) monosulfate (2) , androstenediol (3alpha, 17alpha) monosulfate (3) , androstenediol (3beta,17beta) monosulfate (1) , androstenediol (3be…
Fatty Acid Metabolism (Acyl Choline)	8.2e-07	2.5e-05	103	9	7	1213	palmitoylcholine , oleoylcholine , arachidonoylcholine , docosahexaenoylcholine , dihomo-linolenoyl-choline , stearoylcholine* , linoleoylcholine*
Long Chain Monounsaturated Fatty Acid	2.1e-06	4.9e-05	103	7	6	1213	palmitoleate (16:1n7) , myristoleate (14:1n5) , 10-nonadecenoate (19:1n9) , 10-heptadecenoate (17:1n7) , eicosenoate (20:1) , oleate/vaccenate (18:1)
Pregnenolone Steroids	0.0026	0.048	103	8	4	1213	21-hydroxypregnenolone disulfate , pregnenediol sulfate (c21h34o5s)* , pregnenolone sulfate , pregnenetriol sulfate*
Hemoglobin and Porphyrin Metabolism	0.016	0.25	103	7	3	1213	biliverdin , bilirubin (z,z) , bilirubin (e,e)*

### Sheet: age_only_up
label	pval	fdr	signature	geneset	overlap	background	hits
Fatty Acid Metabolism (Acyl Carnitine, Polyunsaturated)	0.00033	0.03	60	5	4	639	linoleoylcarnitine (c18:2)* , linolenoylcarnitine (c18:3)* , arachidonoylcarnitine (c20:4) , dihomo-linolenoylcarnitine (c20:3n3 or 6)*
Fatty Acid Metabolism (Acyl Carnitine, Long Chain Saturated)	0.00092	0.042	60	6	4	639	palmitoylcarnitine (c16) , myristoylcarnitine (c14) , stearoylcarnitine (c18) , margaroylcarnitine (c17)*
Fatty Acid Metabolism (Acyl Carnitine, Monounsaturated)	0.0037	0.11	60	8	4	639	oleoylcarnitine (c18:1) , palmitoleoylcarnitine (c16:1)* , ximenoylcarnitine (c26:1)* , eicosenoylcarnitine (c20:1)*
Endocannabinoid	0.0087	0.2	60	2	2	639	oleoyl ethanolamide , palmitoyl ethanolamide

### Sheet: age_only_dn
label	pval	fdr	signature	geneset	overlap	background	hits
Progestin Steroids	4.4e-07	4.1e-05	18	4	4	639	5alpha-pregnan-3beta,20alpha-diol disulfate , 5alpha-pregnan-3beta,20beta-diol monosulfate (1) , 5alpha-pregnan-3beta,20alpha-diol monosulfate (2) , pregnanediol-3-glucuronide
Leucine, Isoleucine and Valine Metabolism	1.5e-05	0.0007	18	23	6	639	leucine , valine , 3-methyl-2-oxovalerate , 4-methyl-2-oxopentanoate , alpha-hydroxyisocaproate , 2-hydroxy-3-methylvalerate
Androgenic Steroids	0.0069	0.16	18	15	3	639	16a-hydroxy dhea 3-sulfate , andro steroid monosulfate c19h28o6s (1)* , etiocholanolone glucuronide
Pregnenolone Steroids	0.0071	0.16	18	5	2	639	pregnenediol disulfate (c21h34o8s2)* , pregnenetriol disulfate*

### Sheet: EL_up
label	pval	fdr	signature	geneset	overlap	background	hits
Fatty Acid, Dicarboxylate	0.00015	0.014	257	34	17	1213	azelate (c9-dc) , suberate (c8-dc) , pimelate (c7-dc) , maleate , dodecanedioate (c12-dc) , 2-hydroxyadipate , sebacate (c10-dc) , 3-hydroxydodecanedioate* , hexadecanedioate (c16-dc) , undecanedioate (c11-dc) , 3-hydroxyadipate , dodecenedioate (c12:1-dc)* , hexadecenedioate (c16:1-dc)* , octadecenedioate (c18:1-dc) , heptenedioate (c7:1-dc)* , octadecadienedioate (c18:2-dc)* , 2-hydroxysebacate
Urea cycle; Arginine and Proline Metabolism	0.0003	0.014	257	21	12	1213	citrulline , proline , urea , trans-4-hydroxyproline , homocitrulline , pro-hydroxy-pro , n-acetylcitrulline , dimethylarginine (sdma + adma) , argininate* , 2-oxoarginine* , n2,n5-diacetylornithine , n,n,n-trimethyl-alanylproline betaine (tmap)
Aminosugar Metabolism	0.002	0.054	257	4	4	1213	n-acetylneuraminate , glucuronate , erythronate* , n-acetylglucosamine/n-acetylgalactosamine
Secondary Bile Acid Metabolism	0.0023	0.054	257	25	12	1213	deoxycholate , lithocholate , taurodeoxycholate , glycodeoxycholate , glycolithocholate , 7-ketolithocholate , glycolithocholate sulfate* , glycocholenate sulfate* , glycoursodeoxycholate , 3b-hydroxy-5-cholenoic acid , glycodeoxycholate 3-sulfate , lithocholate sulfate (1)
Tryptophan Metabolism	0.0035	0.062	257	26	12	1213	5-hydroxyindoleacetate , anthranilate , kynurenine , indolelactate , 3-indoxyl sulfate , indoleacetate , n-acetyltryptophan , indoleacetylglutamine , indole-3-carboxylate , n-formylanthranilic acid , c-glycosyltryptophan , 5-hydroxyindole sulfate
Alanine and Aspartate Metabolism	0.004	0.062	257	9	6	1213	aspartate , n-acetylalanine , n-acetylaspartate (naa) , n-acetylasparagine , n-carbamoylalanine , hydroxyasparagine**
Tyrosine Metabolism	0.0081	0.11	257	25	11	1213	homovanillate (hva) , 3-(4-hydroxyphenyl)lactate , vanillylmandelate (vma) , 3-methoxytyrosine , n-acetyltyrosine , phenol sulfate , tyramine o-sulfate , vanillactate , p-cresol glucuronide* , dopamine 3-o-sulfate , 1-carboxyethyltyrosine
Phenylalanine Metabolism	0.013	0.15	257	8	5	1213	2-hydroxyphenylacetate , phenylalanine , phenylacetate , n-acetylphenylalanine , 1-carboxyethylphenylalanine
TCA Cycle	0.015	0.15	257	11	6	1213	fumarate , malate , citrate , isocitrate , aconitate [cis or trans] , 2-methylcitrate/homocitrate
Methionine, Cysteine, SAM and Taurine Metabolism	0.016	0.15	257	27	11	1213	n-formylmethionine , cystine , cystathionine , n-acetylmethionine , methionine sulfoxide , cysteine s-sulfate , 5-methylthioribose** , methionine sulfone , n-acetyltaurine , 2,3-dihydroxy-5-methylthio-4-pentenoate (dmtpa)* , 2-hydroxy-4-(methylthio)butanoic acid
Fatty Acid Metabolism (also BCAA Metabolism)	0.021	0.16	257	6	4	1213	methylmalonate (mma) , propionylglycine , propionylcarnitine (c3) , 2-methylmalonylcarnitine (c4-dc)
Leucine, Isoleucine and Valine Metabolism	0.021	0.16	257	35	13	1213	n-acetylleucine , n-acetylvaline , methylsuccinate , isobutyrylcarnitine (c4) , n-acetylisoleucine , isovalerylglycine , 2-methylbutyrylcarnitine (c5) , isobutyrylglycine , 3-methylglutaconate , 2,3-dihydroxy-2-methylbutyrate , n-carbamoylvaline , 1-carboxyethylvaline , 1-carboxyethylleucine
Acetylated Peptides	0.032	0.21	257	4	3	1213	phenylacetylglutamine , phenylacetylcarnitine , phenylacetylglutamate
Fructose, Mannose and Galactose Metabolism	0.032	0.21	257	4	3	1213	fructose , galactonate , mannitol/sorbitol
Pentose Metabolism	0.04	0.25	257	7	4	1213	ribonate , arabonate/xylonate , arabitol/xylitol , lyxonate

### Sheet: EL_dn
label	pval	fdr	signature	geneset	overlap	background	hits
Long Chain Polyunsaturated Fatty Acid (n3 and n6)	4.6e-09	4.2e-07	79	16	10	1213	linoleate (18:2n6) , arachidonate (20:4n6) , eicosapentaenoate (epa; 20:5n3) , docosahexaenoate (dha; 22:6n3) , docosapentaenoate (n3 dpa; 22:5n3) , stearidonate (18:4n3) , linolenate [alpha or gamma; (18:3n3 or 6)] , dihomo-linolenate (20:3n3 or n6) , hexadecadienoate (16:2n6) , tetradecadienoate (14:2)*
Androgenic Steroids	5.6e-08	2.6e-06	79	24	11	1213	dehydroepiandrosterone sulfate (dhea-s) , androsterone sulfate , epiandrosterone sulfate , 5alpha-androstan-3beta,17beta-diol disulfate , androstenediol (3beta,17beta) disulfate (1) , androstenediol (3beta,17beta) disulfate (2) , androstenediol (3alpha, 17alpha) monosulfate (2) , androstenediol (3alpha, 17alpha) monosulfate (3) , androstenediol (3beta,17beta) monosulfate (1) , androstenediol (3be…
Fatty Acid Metabolism (Acyl Choline)	1.2e-07	3.8e-06	79	9	7	1213	palmitoylcholine , oleoylcholine , arachidonoylcholine , docosahexaenoylcholine , dihomo-linolenoyl-choline , stearoylcholine* , linoleoylcholine*
Long Chain Monounsaturated Fatty Acid	0.0005	0.012	79	7	4	1213	palmitoleate (16:1n7) , myristoleate (14:1n5) , 10-heptadecenoate (17:1n7) , oleate/vaccenate (18:1)
Hemoglobin and Porphyrin Metabolism	0.0077	0.14	79	7	3	1213	biliverdin , bilirubin (z,z) , bilirubin (e,e)*
Partially Characterized Molecules	0.0089	0.14	79	29	6	1213	branched-chain, straight-chain, or cyclopropyl 12:1 fatty acid* , bilirubin degradation product, c16h18n2o5 (2)** , bilirubin degradation product, c17h18n2o4 (1)** , bilirubin degradation product, c17h18n2o4 (2)** , bilirubin degradation product, c17h18n2o4 (3)** , bilirubin degradation product, c16h18n2o5 (4)**
Pregnenolone Steroids	0.012	0.15	79	8	3	1213	pregnenediol sulfate (c21h34o5s)* , pregnenolone sulfate , pregnenetriol sulfate*
Fatty Acid, Dicarboxylate	0.019	0.22	79	34	6	1213	3-carboxy-4-methyl-5-propyl-2-furanpropanoate (cmpf) , eicosanedioate (c20-dc) , docosadioate (c22-dc) , hydroxy-cmpf* , dodecadienoate (12:2)* , eicosenedioate (c20:1-dc)*
Medium Chain Fatty Acid	0.023	0.23	79	10	3	1213	10-undecenoate (11:1n1) , 5-dodecenoate (12:1n7) , (2 or 3)-decenoate (10:1n7 or n8)

### Sheet: EL_only_up
label	pval	fdr	signature	geneset	overlap	background	hits
Secondary Bile Acid Metabolism	4.9e-05	0.0045	26	12	5	639	deoxycholate , taurodeoxycholate , glycocholenate sulfate* , glycoursodeoxycholate , glycodeoxycholate 3-sulfate
Primary Bile Acid Metabolism	0.0019	0.087	26	7	3	639	glycochenodeoxycholate , taurochenodeoxycholate , glycochenodeoxycholate glucuronide (1)

### Sheet: EL_only_dn
label	pval	fdr	signature	geneset	overlap	background	hits
Long Chain Polyunsaturated Fatty Acid (n3 and n6)	9.6e-11	8.8e-09	41	13	10	639	linoleate (18:2n6) , arachidonate (20:4n6) , eicosapentaenoate (epa; 20:5n3) , docosahexaenoate (dha; 22:6n3) , docosapentaenoate (n3 dpa; 22:5n3) , stearidonate (18:4n3) , linolenate [alpha or gamma; (18:3n3 or 6)] , dihomo-linolenate (20:3n3 or n6) , hexadecadienoate (16:2n6) , tetradecadienoate (14:2)*
Fatty Acid Metabolism (Acyl Choline)	1.5e-05	0.00068	41	4	4	639	palmitoylcholine , oleoylcholine , arachidonoylcholine , linoleoylcholine*
Long Chain Monounsaturated Fatty Acid	0.00045	0.014	41	7	4	639	palmitoleate (16:1n7) , myristoleate (14:1n5) , 10-heptadecenoate (17:1n7) , oleate/vaccenate (18:1)
Hemoglobin and Porphyrin Metabolism	0.00094	0.022	41	4	3	639	biliverdin , bilirubin (z,z) , bilirubin (e,e)*
Fatty Acid, Dicarboxylate	0.0039	0.066	41	18	5	639	3-carboxy-4-methyl-5-propyl-2-furanpropanoate (cmpf) , eicosanedioate (c20-dc) , docosadioate (c22-dc) , hydroxy-cmpf* , dodecadienoate (12:2)*
Medium Chain Fatty Acid	0.0043	0.066	41	6	3	639	10-undecenoate (11:1n1) , 5-dodecenoate (12:1n7) , (2 or 3)-decenoate (10:1n7 or n8)

### Sheet: versioning
	age_up	age_dn	age_only_up	age_only_dn	EL_up	EL_dn	EL_only_up	EL_only_dn
hypeR	v2.0.0	v2.0.0	v2.0.0	v2.0.0	v2.0.0	v2.0.0	v2.0.0	v2.0.0
Signature Head	hydroxyasparagine**,vanillactate,homocitrulline,n-carbamoylvaline,vanillylmandelate (vma),c-glycosyltryptophan	dehydroepiandrosterone sulfate (dhea-s),androstenediol (3beta,17beta) monosulfate (1),epiandrosterone sulfate,pregnenetriol sulfate*,androsterone sulfate,pregnenediol sulfate (c21h34o5s)*	dimethylglycine,n1-methyl-2-pyridone-5-carboxamide,ethylmalonate,pyridoxate,trigonelline (n'-methylnicotinate),n-acetylarginine	etiocholanolone glucuronide,histidine,5alpha-pregnan-3beta,20alpha-diol monosulfate (2),16a-hydroxy dhea 3-sulfate,pregnenediol disulfate (c21h34o8s2)*,5alpha-pregnan-3beta,20beta-diol monosulfate (1)	c-glycosyltryptophan,vanillactate,hydroxyasparagine**,cysteine s-sulfate,homocitrulline,vanillylmandelate (vma)	epiandrosterone sulfate,dehydroepiandrosterone sulfate (dhea-s),androstenediol (3beta,17beta) monosulfate (1),androsterone sulfate,biliverdin,pregnenetriol sulfate*	n-acetylneuraminate,glycochenodeoxycholate,orotidine,sphingomyelin (d18:2/24:2)*,taurochenodeoxycholate,1-oleoyl-2-linoleoyl-gpe (18:1/18:2)*	biliverdin,stearidonate (18:4n3),bilirubin (e,e)*,eicosapentaenoate (epa; 20:5n3),n-acetylcarnosine,bilirubin (z,z)
Signature Size	255	103	60	18	257	79	26	41
Signature Type	symbols	symbols	symbols	symbols	symbols	symbols	symbols	symbols
Genesets	RMSETS_metabolon_necs2021_metabolonID v1.0	RMSETS_metabolon_necs2021_metabolonID v1.0	RMSETS_metabolon_necs2021_metabolonID v1.0	RMSETS_metabolon_necs2021_metabolonID v1.0	RMSETS_metabolon_necs2021_metabolonID v1.0	RMSETS_metabolon_necs2021_metabolonID v1.0	RMSETS_metabolon_necs2021_metabolonID v1.0	RMSETS_metabolon_necs2021_metabolonID v1.0
Background	1213	1213	639	639	1213	1213	639	639
P-Value	1	1	1	1	1	1	1	1
FDR	0.25	0.25	0.25	0.25	0.25	0.25	0.25	0.25
Test	hypergeometric	hypergeometric	hypergeometric	hypergeometric	hypergeometric	hypergeometric	hypergeometric	hypergeometric
Power	1	1	1	1	1	1	1	1
Absolute	FALSE	FALSE	FALSE	FALSE	FALSE	FALSE	FALSE	FALSE
