## Supplementary material for "Metabolomic Signatures of Extreme Old Age: Findings from the New England Centenarian Study": Table S5

### Sheet: age_up
label	pval	fdr	signature	geneset	overlap	background	hits
Amino acids	2.2e-13	1.5e-11	255	148	68	1213	n6,n6,n6-trimethyllysine , n-formylmethionine , cystine , cystathionine , citrulline , proline , dimethylglycine , trans-4-hydroxyproline , n-acetylleucine , n-acetylmethionine , n-acetylvaline , n-acetylalanine , 4-acetamidobutanoate , creatine , methionine sulfoxide , 5-hydroxylysine , 4-guanidinobutanoate , n-acetylglutamate , n-acetylaspartate (naa) , cysteine s-sulfate , homocitrulline , 1-m…
Dicarboxylic acids	2.5e-05	0.00088	255	28	16	1213	methylmalonate (mma) , malonate , azelate (c9-dc) , methylsuccinate , suberate (c8-dc) , pimelate (c7-dc) , dodecanedioate (c12-dc) , 2-hydroxyadipate , sebacate (c10-dc) , 3-hydroxydodecanedioate* , undecanedioate (c11-dc) , 3-methylglutaconate , 3-hydroxyadipate , citraconate/glutaconate , dodecenedioate (c12:1-dc)* , 2-hydroxysebacate
Sugar acids	0.00034	0.0082	255	16	10	1213	gluconate , glucuronate , ribonate , galactonate , erythronate* , gulonate* , 2r,3r-dihydroxybutyrate , arabonate/xylonate , p-cresol glucuronide* , lyxonate

### Sheet: age_dn
label	pval	fdr	signature	geneset	overlap	background	hits
Unsaturated FA	1.1e-16	7.9e-15	103	28	20	1213	linoleate (18:2n6) , arachidonate (20:4n6) , palmitoleate (16:1n7) , dihomo-linoleate (20:2n6) , eicosapentaenoate (epa; 20:5n3) , docosahexaenoate (dha; 22:6n3) , docosapentaenoate (n3 dpa; 22:5n3) , 10-undecenoate (11:1n1) , myristoleate (14:1n5) , stearidonate (18:4n3) , 10-nonadecenoate (19:1n9) , 10-heptadecenoate (17:1n7) , eicosenoate (20:1) , linolenate [alpha or gamma; (18:3n3 or 6)] , d…
Acyl cholines	4e-06	0.00014	103	5	5	1213	palmitoylcholine , oleoylcholine , arachidonoylcholine , stearoylcholine* , linoleoylcholine*
C19 steroids	4.9e-05	0.0012	103	4	4	1213	epiandrosterone sulfate , 5alpha-androstan-3beta,17beta-diol disulfate , androstenediol (3beta,17beta) disulfate (1) , androstenediol (3beta,17beta) disulfate (2)
Sulfate conjugates	7.4e-05	0.0013	103	7	5	1213	dehydroepiandrosterone sulfate (dhea-s) , androsterone sulfate , cholesterol sulfate , pregnenediol sulfate (c21h34o5s)* , pregnenolone sulfate
SM	0.017	0.21	103	33	7	1213	sphingomyelin (d18:1/20:0, d16:1/22:0)* , sphingomyelin (d18:1/22:1, d18:2/22:0, d16:1/24:1)* , lignoceroyl sphingomyelin (d18:1/24:0) , sphingomyelin (d18:1/21:0, d17:1/22:0, d16:1/23:0)* , behenoyl dihydrosphingomyelin (d18:0/22:0)* , sphingomyelin (d18:0/20:0, d16:0/22:0)* , sphingomyelin (d18:1/25:0, d19:0/24:1, d20:1/23:0, d19:1/24:0)*
Glucuronic acid conjugates	0.02	0.21	103	3	2	1213	androsterone glucuronide , etiocholanolone glucuronide
Tetrapyrroles	0.02	0.21	103	3	2	1213	bilirubin (z,z) , bilirubin (e,e)*

### Sheet: age_only_up
label	pval	fdr	signature	geneset	overlap	background	hits
Acyl carnitines	5.3e-06	0.00037	60	36	13	639	palmitoylcarnitine (c16) , butyrylcarnitine (c4) , myristoylcarnitine (c14) , stearoylcarnitine (c18) , oleoylcarnitine (c18:1) , linoleoylcarnitine (c18:2)* , margaroylcarnitine (c17)* , palmitoleoylcarnitine (c16:1)* , linolenoylcarnitine (c18:3)* , ximenoylcarnitine (c26:1)* , arachidonoylcarnitine (c20:4) , eicosenoylcarnitine (c20:1)* , dihomo-linolenoylcarnitine (c20:3n3 or 6)*
Amino FA	0.0029	0.1	60	4	3	639	3-aminoisobutyrate , 2-aminoheptanoate , n,n,n-trimethyl-5-aminovalerate
NAE	0.0087	0.21	60	2	2	639	oleoyl ethanolamide , palmitoyl ethanolamide
SM	0.02	0.29	60	31	7	639	sphingomyelin (d18:1/18:1, d18:2/18:0) , sphingomyelin (d18:2/14:0, d18:1/14:1)* , palmitoyl dihydrosphingomyelin (d18:0/16:0)* , myristoyl dihydrosphingomyelin (d18:0/14:0)* , sphingomyelin (d18:1/19:0, d19:1/18:0)* , sphingomyelin (d18:2/21:0, d16:2/23:0)* , sphingomyelin (d17:2/16:0, d18:2/15:0)*
MAG	0.024	0.29	60	3	2	639	1-oleoylglycerol (18:1) , 1-linoleoylglycerol (18:2)
Pyridinecarboxylic acids	0.024	0.29	60	3	2	639	trigonelline (n'-methylnicotinate) , pyridoxate
Cer	0.044	0.45	60	9	3	639	ceramide (d18:1/14:0, d16:1/16:0)* , ceramide (d18:2/24:1, d18:1/24:2)* , ceramide (d18:1/20:0, d16:1/22:0, d20:1/18:0)*
PC	0.18	1	60	16	3	639	1-stearoyl-2-oleoyl-gpc (18:0/18:1) , 1-stearoyl-2-docosahexaenoyl-gpc (18:0/22:6) , 1-oleoyl-2-docosahexaenoyl-gpc (18:1/22:6)*
Vitamin E	0.18	1	60	2	1	639	alpha-tocopherol
Dicarboxylic acids	0.28	1	60	11	2	639	ethylmalonate , oxalate (ethanedioate)
Hippuric acids	0.33	1	60	4	1	639	3-hydroxyhippurate
HexCer	0.39	1	60	5	1	639	glycosyl-n-behenoyl-sphingadienine (d18:2/22:0)*
Xanthines	0.39	1	60	5	1	639	1,7-dimethylurate
PI	0.45	1	60	6	1	639	1-palmitoyl-2-arachidonoyl-gpi (16:0/20:4)*
Amino acids	0.91	1	60	82	5	639	cysteine , dimethylglycine , tyrosine , n-acetylarginine , n-acetyl-2-aminooctanoate*

### Sheet: age_only_dn
label	pval	fdr	signature	geneset	overlap	background	hits
Glucuronic acid conjugates	0.0022	0.079	18	3	2	639	pregnanediol-3-glucuronide , etiocholanolone glucuronide
Short-chain keto acids	0.0022	0.079	18	3	2	639	3-methyl-2-oxovalerate , 4-methyl-2-oxopentanoate
C19 Steroids	0.028	0.67	18	1	1	639	16a-hydroxy dhea 3-sulfate
O-LPE	0.082	1	18	3	1	639	1-(1-enyl-palmitoyl)-gpe (p-16:0)*
C21 steroids	0.11	1	18	4	1	639	5alpha-pregnan-3beta,20alpha-diol disulfate
Hydroxy FA	0.11	1	18	21	2	639	alpha-hydroxyisocaproate , 2-hydroxy-3-methylvalerate
Imidazolyl carboxylic acids	0.11	1	18	4	1	639	trans-urocanate
Sulfate conjugates	0.13	1	18	5	1	639	andro steroid monosulfate c19h28o6s (1)*
Amino acids	0.41	1	18	82	3	639	histidine , leucine , valine

### Sheet: EL_up
label	pval	fdr	signature	geneset	overlap	background	hits
Amino acids	7.4e-10	5.3e-08	257	148	62	1213	n6,n6,n6-trimethyllysine , n-formylmethionine , aspartate , cystine , cystathionine , citrulline , phenylalanine , proline , serine , trans-4-hydroxyproline , n-acetylleucine , n-acetylmethionine , n-acetylvaline , n-acetylalanine , 4-acetamidobutanoate , creatine , methionine sulfoxide , 5-hydroxylysine , 4-guanidinobutanoate , n-acetylglutamate , n-acetylaspartate (naa) , cysteine s-sulfate , h…
Dicarboxylic acids	7.3e-07	2.6e-05	257	28	18	1213	methylmalonate (mma) , malonate , azelate (c9-dc) , methylsuccinate , suberate (c8-dc) , pimelate (c7-dc) , maleate , dodecanedioate (c12-dc) , 2-hydroxyadipate , sebacate (c10-dc) , 3-hydroxydodecanedioate* , hexadecanedioate (c16-dc) , undecanedioate (c11-dc) , 3-methylglutaconate , 3-hydroxyadipate , dodecenedioate (c12:1-dc)* , octadecadienedioate (c18:2-dc)* , 2-hydroxysebacate
C24 bile acids	0.00015	0.0035	257	31	16	1213	deoxycholate , glycocholate , lithocholate , glycochenodeoxycholate , taurochenodeoxycholate , taurodeoxycholate , glycodeoxycholate , glycolithocholate , 7-ketolithocholate , glycolithocholate sulfate* , glycocholenate sulfate* , glycoursodeoxycholate , 3b-hydroxy-5-cholenoic acid , glycodeoxycholate 3-sulfate , glycochenodeoxycholate glucuronide (1) , lithocholate sulfate (1)
Sugar acids	0.0021	0.037	257	16	9	1213	gluconate , glucuronate , ribonate , galactonate , erythronate* , gulonate* , arabonate/xylonate , p-cresol glucuronide* , lyxonate

### Sheet: EL_dn
label	pval	fdr	signature	geneset	overlap	background	hits
Unsaturated FA	4.9e-16	3.5e-14	79	28	18	1213	linoleate (18:2n6) , arachidonate (20:4n6) , palmitoleate (16:1n7) , eicosapentaenoate (epa; 20:5n3) , docosahexaenoate (dha; 22:6n3) , docosapentaenoate (n3 dpa; 22:5n3) , 10-undecenoate (11:1n1) , myristoleate (14:1n5) , stearidonate (18:4n3) , 5-dodecenoate (12:1n7) , 10-heptadecenoate (17:1n7) , linolenate [alpha or gamma; (18:3n3 or 6)] , dihomo-linolenate (20:3n3 or n6) , oleate/vaccenate (…
Acyl cholines	1e-06	3.7e-05	79	5	5	1213	palmitoylcholine , oleoylcholine , arachidonoylcholine , stearoylcholine* , linoleoylcholine*
C19 steroids	1.7e-05	0.0004	79	4	4	1213	epiandrosterone sulfate , 5alpha-androstan-3beta,17beta-diol disulfate , androstenediol (3beta,17beta) disulfate (1) , androstenediol (3beta,17beta) disulfate (2)
Sulfate conjugates	0.0005	0.0089	79	7	4	1213	dehydroepiandrosterone sulfate (dhea-s) , androsterone sulfate , pregnenediol sulfate (c21h34o5s)* , pregnenolone sulfate
Tetrapyrroles	0.012	0.17	79	3	2	1213	bilirubin (z,z) , bilirubin (e,e)*

### Sheet: EL_only_up
label	pval	fdr	signature	geneset	overlap	background	hits
C24 bile acids	8e-08	5.7e-06	26	18	8	639	deoxycholate , glycochenodeoxycholate , taurochenodeoxycholate , taurodeoxycholate , glycocholenate sulfate* , glycoursodeoxycholate , glycodeoxycholate 3-sulfate , glycochenodeoxycholate glucuronide (1)
PE	0.048	1	26	9	2	639	1-palmitoyl-2-linoleoyl-gpe (16:0/18:2) , 1-oleoyl-2-linoleoyl-gpe (18:1/18:2)*
Dicarboxylic acids	0.07	1	26	11	2	639	3-methylglutaconate , octadecadienedioate (c18:2-dc)*
Hex2Cer	0.08	1	26	2	1	639	lactosyl-n-palmitoyl-sphingosine (d18:1/16:0)
Indolyl carboxylic acids	0.12	1	26	3	1	639	indolelactate
Short-chain keto acids	0.12	1	26	3	1	639	2-oxoarginine*
HexCer	0.19	1	26	5	1	639	glycosyl-n-nervonoyl-sphingosine (d18:1/24:1)*
Monosaccharides	0.22	1	26	6	1	639	argininate*
Phenylsulfates	0.28	1	26	8	1	639	phenol sulfate
SM	0.36	1	26	31	2	639	sphingomyelin (d18:1/22:2, d18:2/22:1, d16:1/24:2)* , sphingomyelin (d18:2/24:2)*
Amino acids	0.67	1	26	82	3	639	n6,n6,n6-trimethyllysine , n-acetylaspartate (naa) , beta-citrylglutamate

### Sheet: EL_only_dn
label	pval	fdr	signature	geneset	overlap	background	hits
Unsaturated FA	2e-18	1.4e-16	41	25	18	639	linoleate (18:2n6) , arachidonate (20:4n6) , palmitoleate (16:1n7) , eicosapentaenoate (epa; 20:5n3) , docosahexaenoate (dha; 22:6n3) , docosapentaenoate (n3 dpa; 22:5n3) , 10-undecenoate (11:1n1) , myristoleate (14:1n5) , stearidonate (18:4n3) , 5-dodecenoate (12:1n7) , 10-heptadecenoate (17:1n7) , linolenate [alpha or gamma; (18:3n3 or 6)] , dihomo-linolenate (20:3n3 or n6) , oleate/vaccenate (…
Acyl cholines	1.5e-05	0.00052	41	4	4	639	palmitoylcholine , oleoylcholine , arachidonoylcholine , linoleoylcholine*
Tetrapyrroles	0.012	0.27	41	3	2	639	bilirubin (z,z) , bilirubin (e,e)*
Bilirubins	0.064	1	41	1	1	639	biliverdin
Xanthines	0.28	1	41	5	1	639	theophylline
SM	0.32	1	41	31	3	639	behenoyl dihydrosphingomyelin (d18:0/22:0)* , sphingomyelin (d18:0/20:0, d16:0/22:0)* , sphingomyelin (d18:1/25:0, d19:0/24:1, d20:1/23:0, d19:1/24:0)*
Dicarboxylic acids	0.52	1	41	11	1	639	eicosanedioate (c20-dc)
Acyl carnitines	0.91	1	41	36	1	639	decanoylcarnitine (c10)
Amino acids	0.98	1	41	82	2	639	ergothioneine , 2-aminooctanoate
