## Supplementary material for "Metabolomic Signatures of Extreme Old Age: Findings from the New England Centenarian Study": Table S7

### Sheet: ~ Age
					Metabolon		RefMet
module	age.Estimate	age.Std.Error	age.p.value	age.q.value	tophit.label	tophit.fdr	tophit.label	tophit.fdr
turquoise	0.013233	0.00152202	1.10167e-15	3.41517e-14	Leucine, Isoleucine and Valine Metabolism	5.1e-06	Sugar acids	0.00013
yellow	0.0111897	0.00137167	3.327e-14	5.15685e-13	Tyrosine Metabolism	0.13	Amino acids	4.8e-07
pink	-0.0142412	0.00225274	1.57551e-09	1.62803e-08	Androgenic Steroids	1.2e-16	Sulfate conjugates	7.6e-06
tan	-0.0133557	0.00217659	4.26923e-09	3.30865e-08	Fatty Acid, Amino	0.00043	Oxo FA	1
darkgrey	-0.0119125	0.00247005	2.74879e-06	1.70425e-05	Gamma-glutamyl Amino Acid	0.021	Dipeptides	0.084
royalblue	-0.0090263	0.00218678	5.32096e-05	0.000274916	Hemoglobin and Porphyrin Metabolism	2.8e-05	Tetrapyrroles	7.2e-05
grey60	0.00828256	0.0021816	0.000192972	0.000854588	Fatty Acid Metabolism (Acyl Carnitine, Hydroxy)	0.28	Acyl carnitines	1
brown	-0.00750379	0.0021484	0.000585028	0.00208733	Long Chain Polyunsaturated Fatty Acid (n3 and n6)	1.4e-14	Unsaturated FA	1.4e-21
magenta	0.0075881	0.00217876	0.000605998	0.00208733	Tryptophan Metabolism	0.0004	Phenylacetic acids	1
lightcyan	-0.00897349	0.00267278	0.000937134	0.00290512	Medium Chain Fatty Acid	6.6e-08	Unsaturated FA	7.8e-05
lightgreen	-0.0090574	0.0027356	0.00109785	0.00309395	Fatty Acid Metabolism (Acyl Choline)	5e-11	Acyl cholines	6.7e-09
darkred	0.00759519	0.0024213	0.00195784	0.00491895	Secondary Bile Acid Metabolism	1.5e-13	C24 bile acids	7.4e-22
darkturquoise	0.00674582	0.00216161	0.00206278	0.00491895	Fatty Acid, Dicarboxylate	3.5e-05	Dicarboxylic acids	7.8e-06
steelblue	-0.00700654	0.00293569	0.0179061	0.0396492	Plasmalogen	4.6e-26	O-PE	2.1e-12
skyblue	0.00495798	0.00257489	0.0555425	0.114788	Sphingomyelins	1.9e-17	SM	2.8e-14
white	-0.00516473	0.00287333	0.0737252	0.142842	Monoacylglycerol	6.8e-21	MAG	7.4e-14
purple	-0.00378958	0.00237906	0.112719	0.205546	Sphingomyelins	3.9e-23	SM	3.6e-31
greenyellow	-0.00301914	0.00219894	0.171245	0.294922	Phosphatidylethanolamine (PE)	6.4e-21	PE	5e-21
darkorange	-0.00334957	0.00267781	0.212404	0.337718	Phosphatidylinositol (PI)	7.2e-11	PI	5.5e-11
black	0.0030291	0.00245081	0.217882	0.337718	Xanthine Metabolism	3.9e-10	Xanthines	1.8e-06
midnightblue	-0.00249643	0.00273329	0.36213	0.520752	Ascorbate and Aldarate Metabolism	0.005	Monosaccharides	0.5
green	-0.00208838	0.00232234	0.369566	0.520752	Fatty Acid, Dicarboxylate	4.7e-08	Acyl carnitines	2.5e-14
red	-0.00182682	0.00213603	0.393411	0.53025	Gamma-glutamyl Amino Acid	2.7e-10	Amino acids	7.3e-12
orange	0.00205731	0.00297091	0.489414	0.632159	Phosphatidylcholine (PC)	0.042	PC	0.7
salmon	-0.000674987	0.00237515	0.776553	0.896852	Fatty Acid Metabolism (Acyl Carnitine, Polyunsaturated)	1.1e-13	Acyl carnitines	2.3e-27
darkgreen	0.000683237	0.00275608	0.804458	0.896852	Tocopherol Metabolism	0.00025	Vitamin E	1
saddlebrown	0.000667258	0.00272608	0.80688	0.896852	Ceramides	7.5e-22	Cer	3.5e-21
grey	-0.000272442	0.00141539	0.847552	0.896852	Vitamin A Metabolism	0.021	C40 isoprenoids	0.0041
blue	-0.000405092	0.00217009	0.852103	0.896852	TCA Cycle	0.00022	TCA acids	6.2e-05
cyan	0.000460231	0.00276404	0.867922	0.896852	Diacylglycerol	2.5e-41	DG	8e-31
lightyellow	-0.000276676	0.00226958	0.903092	0.903092	Hexosylceramides (HCER)	2.7e-19	HexCer	5.1e-15

### Sheet: ~ EL
									Metabolon		RefMet
module	EL.Estimate	EL.Std.Error	EL.p.value	EL.q.value	offs.Estimate	offs.Std.Error	offs.p.value	offs.q.value	tophit.label	tophit.fdr	tophit.label	tophit.fdr
yellow	0.41148	0.0576993	1.67187e-11	5.18281e-10	-0.0484574	0.0415527	0.244902	0.559976	Tyrosine Metabolism	0.13	Amino acids	4.8e-07
turquoise	0.423091	0.0658361	8.9799e-10	1.39188e-08	-0.0875895	0.0474125	0.0661314	0.445835	Leucine, Isoleucine and Valine Metabolism	5.1e-06	Sugar acids	0.00013
royalblue	-0.457711	0.0890749	6.43611e-07	6.65065e-06	-0.116047	0.0641482	0.0719088	0.445835	Hemoglobin and Porphyrin Metabolism	2.8e-05	Tetrapyrroles	7.2e-05
tan	-0.444859	0.091791	2.47818e-06	1.92059e-05	0.0942208	0.0661042	0.155581	0.559976	Fatty Acid, Amino	0.00043	Oxo FA	1
pink	-0.450949	0.0974754	6.59181e-06	4.08692e-05	-0.0827547	0.0701979	0.239813	0.559976	Androgenic Steroids	1.2e-16	Sulfate conjugates	7.6e-06
darkgrey	-0.402088	0.104211	0.000152848	0.000789716	0.0304755	0.0750485	0.685109	0.849536	Gamma-glutamyl Amino Acid	0.021	Dipeptides	0.084
darkred	0.359289	0.0989506	0.000356669	0.00157954	-0.0804977	0.0712603	0.259953	0.559976	Secondary Bile Acid Metabolism	1.5e-13	C24 bile acids	7.4e-22
darkturquoise	0.313864	0.0884425	0.000479798	0.00185922	-0.0727104	0.0636928	0.25496	0.559976	Fatty Acid, Dicarboxylate	3.5e-05	Dicarboxylic acids	7.8e-06
magenta	0.313332	0.0900023	0.00060951	0.00209942	-0.0538322	0.0648161	0.407201	0.631162	Tryptophan Metabolism	0.0004	Phenylacetic acids	1
lightgreen	-0.3714	0.113915	0.00130304	0.00403943	-0.0693795	0.0820368	0.3987	0.631162	Fatty Acid Metabolism (Acyl Choline)	5e-11	Acyl cholines	6.7e-09
grey60	0.280312	0.0914547	0.0024692	0.00695864	-0.0326288	0.065862	0.62084	0.801918	Fatty Acid Metabolism (Acyl Carnitine, Hydroxy)	0.28	Acyl carnitines	1
brown	-0.27113	0.0895168	0.00277073	0.00715772	0.0469838	0.0644664	0.466949	0.689306	Long Chain Polyunsaturated Fatty Acid (n3 and n6)	1.4e-14	Unsaturated FA	1.4e-21
white	-0.328066	0.117667	0.00580076	0.0138326	-0.183132	0.0847391	0.0318443	0.431124	Monoacylglycerol	6.8e-21	MAG	7.4e-14
lightcyan	-0.298849	0.109873	0.00708945	0.0156981	0.176605	0.0791258	0.0267005	0.431124	Medium Chain Fatty Acid	6.6e-08	Unsaturated FA	7.8e-05
skyblue	0.225418	0.106818	0.036045	0.0744931	-0.0134835	0.0769259	0.861034	0.861034	Sphingomyelins	1.9e-17	SM	2.8e-14
darkorange	-0.170232	0.110918	0.126385	0.244871	0.0509382	0.0798784	0.524383	0.706777	Phosphatidylinositol (PI)	7.2e-11	PI	5.5e-11
orange	0.179051	0.123144	0.147476	0.268927	0.0312436	0.0886833	0.724971	0.861034	Phosphatidylcholine (PC)	0.042	PC	0.7
greenyellow	-0.114828	0.0915721	0.211285	0.363881	-0.0136964	0.0659466	0.835678	0.861034	Phosphatidylethanolamine (PE)	6.4e-21	PE	5e-21
grey	-0.0687577	0.0586148	0.24214	0.395071	-0.0460538	0.0422121	0.276549	0.559976	Vitamin A Metabolism	0.021	C40 isoprenoids	0.0041
cyan	-0.126274	0.114691	0.272188	0.421891	-0.014798	0.0825956	0.857987	0.861034	Diacylglycerol	2.5e-41	DG	8e-31
black	0.0807801	0.101374	0.426458	0.595109	-0.115243	0.0730054	0.115979	0.559976	Xanthine Metabolism	3.9e-10	Xanthines	1.8e-06
green	-0.0752157	0.0963956	0.436125	0.595109	0.061296	0.0694203	0.378287	0.631162	Fatty Acid, Dicarboxylate	4.7e-08	Acyl carnitines	2.5e-14
salmon	-0.0757332	0.0982139	0.441532	0.595109	0.0854178	0.0707297	0.228568	0.559976	Fatty Acid Metabolism (Acyl Carnitine, Polyunsaturated)	1.1e-13	Acyl carnitines	2.3e-27
purple	-0.0628005	0.0992274	0.527508	0.681364	0.0637713	0.0714596	0.37322	0.631162	Sphingomyelins	3.9e-23	SM	3.6e-31
midnightblue	-0.0672879	0.113872	0.555234	0.68849	-0.0236403	0.0820063	0.773428	0.861034	Ascorbate and Aldarate Metabolism	0.005	Monosaccharides	0.5
lightyellow	0.0489469	0.0939875	0.603081	0.719059	0.0957319	0.0676861	0.158776	0.559976	Hexosylceramides (HCER)	2.7e-19	HexCer	5.1e-15
blue	0.0222246	0.0893869	0.803893	0.914369	0.131909	0.0643729	0.0417217	0.431124	TCA Cycle	0.00022	TCA acids	6.2e-05
saddlebrown	-0.0249575	0.113305	0.825882	0.914369	0.0521249	0.0815979	0.523665	0.706777	Ceramides	7.5e-22	Cer	3.5e-21
steelblue	-0.01626	0.123241	0.895164	0.9569	0.118218	0.0887534	0.184343	0.559976	Plasmalogen	4.6e-26	O-PE	2.1e-12
darkgreen	-0.00344569	0.114697	0.976063	0.976922	-0.0177254	0.0826005	0.830298	0.861034	Tocopherol Metabolism	0.00025	Vitamin E	1
red	0.00257166	0.0887898	0.976922	0.976922	0.0679731	0.0639429	0.28902	0.559976	Gamma-glutamyl Amino Acid	2.7e-10	Amino acids	7.3e-12

### Sheet: ~ Age (no EL)
					Metabolon		RefMet
module	age.Estimate	age.Std.Error	age.p.value	age.q.value	tophit.label	tophit.fdr	tophit.label	tophit.fdr
pink	-0.016384	0.00380588	3.1602e-05	0.000979662	Androgenic Steroids	1.2e-16	Sulfate conjugates	7.6e-06
turquoise	0.00923006	0.00248372	0.000293698	0.00455232	Leucine, Isoleucine and Valine Metabolism	5.1e-06	Sugar acids	0.00013
steelblue	-0.013193	0.00499443	0.00921233	0.0602301	Plasmalogen	4.6e-26	O-PE	2.1e-12
tan	-0.00941627	0.00357277	0.00936803	0.0602301	Fatty Acid, Amino	0.00043	Oxo FA	1
yellow	0.00627275	0.00239182	0.00971454	0.0602301	Tyrosine Metabolism	0.13	Amino acids	4.8e-07
darkgrey	-0.00895579	0.00416262	0.0331921	0.171492	Gamma-glutamyl Amino Acid	0.021	Dipeptides	0.084
red	-0.00533226	0.00351788	0.131884	0.509712	Gamma-glutamyl Amino Acid	2.7e-10	Amino acids	7.3e-12
purple	-0.00565171	0.00388347	0.147867	0.509712	Sphingomyelins	3.9e-23	SM	3.6e-31
grey60	0.00561028	0.00398225	0.161153	0.509712	Fatty Acid Metabolism (Acyl Carnitine, Hydroxy)	0.28	Acyl carnitines	1
grey	0.00347998	0.00248956	0.164423	0.509712	Vitamin A Metabolism	0.021	C40 isoprenoids	0.0041
cyan	0.0065169	0.00490911	0.186548	0.525726	Diacylglycerol	2.5e-41	DG	8e-31
magenta	0.00334211	0.00361084	0.356294	0.822069	Tryptophan Metabolism	0.0004	Phenylacetic acids	1
lightgreen	-0.00424589	0.0046979	0.367696	0.822069	Fatty Acid Metabolism (Acyl Choline)	5e-11	Acyl cholines	6.7e-09
orange	-0.00429252	0.00518497	0.40918	0.822069	Phosphatidylcholine (PC)	0.042	PC	0.7
brown	-0.00269868	0.00354018	0.447191	0.822069	Long Chain Polyunsaturated Fatty Acid (n3 and n6)	1.4e-14	Unsaturated FA	1.4e-21
salmon	0.00297294	0.00390216	0.447447	0.822069	Fatty Acid Metabolism (Acyl Carnitine, Polyunsaturated)	1.1e-13	Acyl carnitines	2.3e-27
greenyellow	-0.00299827	0.00396478	0.450812	0.822069	Phosphatidylethanolamine (PE)	6.4e-21	PE	5e-21
saddlebrown	0.00243691	0.00436286	0.577375	0.882099	Ceramides	7.5e-22	Cer	3.5e-21
midnightblue	-0.00261927	0.00473859	0.581333	0.882099	Ascorbate and Aldarate Metabolism	0.005	Monosaccharides	0.5
darkturquoise	0.0017261	0.00341048	0.613589	0.882099	Fatty Acid, Dicarboxylate	3.5e-05	Dicarboxylic acids	7.8e-06
black	0.00200585	0.00409942	0.625411	0.882099	Xanthine Metabolism	3.9e-10	Xanthines	1.8e-06
lightcyan	-0.00226221	0.00463132	0.626006	0.882099	Medium Chain Fatty Acid	6.6e-08	Unsaturated FA	7.8e-05
lightyellow	-0.00138602	0.00392036	0.724225	0.928275	Hexosylceramides (HCER)	2.7e-19	HexCer	5.1e-15
darkorange	0.00134137	0.00473871	0.777554	0.928275	Phosphatidylinositol (PI)	7.2e-11	PI	5.5e-11
royalblue	-0.000902179	0.00349407	0.796638	0.928275	Hemoglobin and Porphyrin Metabolism	2.8e-05	Tetrapyrroles	7.2e-05
darkred	-0.00096486	0.00399853	0.809681	0.928275	Secondary Bile Acid Metabolism	1.5e-13	C24 bile acids	7.4e-22
white	0.0011458	0.00506052	0.821212	0.928275	Monoacylglycerol	6.8e-21	MAG	7.4e-14
green	0.000703743	0.00420164	0.86723	0.928275	Fatty Acid, Dicarboxylate	4.7e-08	Acyl carnitines	2.5e-14
darkgreen	0.000684562	0.00467514	0.8838	0.928275	Tocopherol Metabolism	0.00025	Vitamin E	1
skyblue	0.000536999	0.00419507	0.898331	0.928275	Sphingomyelins	1.9e-17	SM	2.8e-14
blue	-0.000113006	0.0037185	0.9758	0.9758	TCA Cycle	0.00022	TCA acids	6.2e-05
