## Supplementary material for "Metabolomic Signatures of Extreme Old Age: Findings from the New England Centenarian Study": Table S8

### Sheet: ~ Age
MSet	age.Estimate	age.Std.Error	age.p.value	age.q.value
Androgenic Steroids	-0.0162546	0.00219333	3.18512e-12	2.03848e-10
Pentose Metabolism	0.0104381	0.00147619	2.34818e-11	7.51418e-10
Tyrosine Metabolism	0.0106445	0.00156507	1.10223e-10	2.35141e-09
Urea cycle; Arginine and Proline Metabolism	0.0109178	0.00162063	1.58757e-10	2.54012e-09
Alanine and Aspartate Metabolism	0.0103812	0.00164242	1.58467e-09	2.02838e-08
Methionine, Cysteine, SAM and Taurine Metabolism	0.00701635	0.00126815	9.50994e-08	1.01439e-06
Glutamate Metabolism	0.010239	0.00189289	1.74777e-07	1.59796e-06
Polyamine Metabolism	0.0117302	0.00235693	1.36204e-06	1.08964e-05
Pregnenolone Steroids	-0.0129983	0.00268125	2.45467e-06	1.74555e-05
Fatty Acid Metabolism (Acyl Choline)	-0.0138386	0.00322051	2.66828e-05	0.00017077
Phenylalanine Metabolism	0.0104482	0.00246136	3.30703e-05	0.000192409
Long Chain Polyunsaturated Fatty Acid (n3 and n6)	-0.0102981	0.00256599	8.38001e-05	0.000446934
Ascorbate and Aldarate Metabolism	0.0098007	0.00260662	0.000221403	0.00108999
Fatty Acid, Dihydroxy	0.00707385	0.00189154	0.000238743	0.0010914
Hemoglobin and Porphyrin Metabolism	-0.0103768	0.00278916	0.000256499	0.00109439
Lysophospholipid	-0.00698914	0.00201596	0.000640772	0.00256309
Long Chain Monounsaturated Fatty Acid	-0.0103232	0.00303298	0.000799013	0.00300805
Primary Bile Acid Metabolism	0.00849177	0.00265315	0.00158819	0.00564691
Glycine, Serine and Threonine Metabolism	0.00552042	0.00177342	0.00211601	0.00712763
Histidine Metabolism	0.00483432	0.00164752	0.00372203	0.0118205
Glycolysis, Gluconeogenesis, and Pyruvate Metabolism	-0.00470218	0.00160981	0.00387859	0.0118205
Glutathione Metabolism	-0.00662937	0.00232733	0.00483817	0.0140747
Lysine Metabolism	0.00516983	0.00182635	0.00510497	0.0142051
Corticosteroids	-0.00646067	0.00233359	0.0061442	0.0158201
Fatty Acid Metabolism (also BCAA Metabolism)	0.00616078	0.00222684	0.00617972	0.0158201
Xanthine Metabolism	-0.00726614	0.0028029	0.0102147	0.0251438
TCA Cycle	0.00561294	0.00220594	0.0116771	0.027679
Medium Chain Fatty Acid	-0.00614072	0.00247149	0.0137656	0.0314642
Pyrimidine Metabolism, Uracil containing	0.00378563	0.00156427	0.0163854	0.036161
Plasmalogen	-0.00700654	0.00293569	0.0179061	0.0381996
Vitamin A Metabolism	-0.00623543	0.00262761	0.0185622	0.038322
Long Chain Saturated Fatty Acid	-0.00617725	0.00280387	0.028695	0.05739
Fatty Acid Metabolism (Acyl Glycine)	0.004746	0.00221044	0.0329556	0.0639138
Phosphatidylcholine (PC)	-0.00468882	0.00220045	0.0342872	0.0645405
Dipeptide	-0.00429016	0.00215215	0.0475334	0.0869183
Partially Characterized Molecules	-0.00358	0.00194103	0.0665634	0.118335
Fatty Acid Metabolism (Acyl Carnitine, Monounsaturated)	-0.00443288	0.00245775	0.0727495	0.125151
Fatty Acid Metabolism (Acyl Carnitine, Hydroxy)	-0.00467873	0.00260825	0.0743086	0.125151
Secondary Bile Acid Metabolism	0.00364657	0.00210647	0.0849259	0.139366
Dihydrosphingomyelins	-0.00559663	0.00326299	0.087815	0.140504
Phosphatidylethanolamine (PE)	0.00490428	0.00292176	0.0947586	0.147916
Benzoate Metabolism	0.00360436	0.00220904	0.104282	0.158906
Leucine, Isoleucine and Valine Metabolism	0.00257247	0.00165839	0.122393	0.182167
Sterol	-0.0035484	0.00230677	0.12552	0.182575
Endocannabinoid	-0.00336216	0.00223164	0.133448	0.189793
Fatty Acid Metabolism (Acyl Carnitine, Medium Chain)	-0.00457821	0.00318293	0.151849	0.211269
Nicotinate and Nicotinamide Metabolism	0.0031557	0.00251027	0.210136	0.283319
Monoacylglycerol	-0.00378169	0.00302384	0.212489	0.283319
Fatty Acid, Monohydroxy	-0.0023718	0.00196632	0.22912	0.298478
Food Component/Plant	0.00178935	0.00149648	0.233186	0.298478
Gamma-glutamyl Amino Acid	-0.00232766	0.00238767	0.330769	0.415082
Fatty Acid Metabolism (Acyl Carnitine, Polyunsaturated)	0.00272878	0.00285062	0.339559	0.417919
Ceramides	0.00251357	0.00287101	0.382322	0.453443
Hexosylceramides (HCER)	0.00234114	0.00267558	0.382592	0.453443
Fatty Acid Metabolism (Acyl Carnitine, Long Chain Saturated)	-0.00217924	0.00291715	0.455887	0.530487
Sphingomyelins	-0.00157312	0.00242985	0.518083	0.592095
Purine Metabolism, (Hypo)Xanthine/Inosine containing	-0.00134305	0.00237355	0.572119	0.631834
Tryptophan Metabolism	0.000803824	0.00142237	0.5726	0.631834
Phospholipid Metabolism	0.00111354	0.00258162	0.666677	0.723175
Fatty Acid, Dicarboxylate	0.000699509	0.0017055	0.682124	0.727599
Diacylglycerol	-0.000917876	0.00262745	0.72719	0.762954
Chemical	0.000310623	0.00127161	0.80726	0.833301
Phosphatidylinositol (PI)	-8.23059e-05	0.00284742	0.976968	0.979638
Tocopherol Metabolism	6.21511e-05	0.00243215	0.979638	0.979638

### Sheet: ~ EL
MSet	EL.Estimate	EL.Std.Error	EL.p.value	EL.q.value	offs.Estimate	offs.Std.Error	offs.p.value	offs.q.value
Glutamate Metabolism	0.467056	0.077574	7.90417e-09	5.05867e-07	0.107342	0.0558657	0.0560641	0.625585
Alanine and Aspartate Metabolism	0.393958	0.0693799	4.61275e-08	7.71548e-07	0.0465297	0.0499647	0.352818	0.627233
Methionine, Cysteine, SAM and Taurine Metabolism	0.29781	0.0525905	4.98708e-08	7.71548e-07	0.0478017	0.0378736	0.208334	0.625585
Tyrosine Metabolism	0.376657	0.0666314	5.24362e-08	7.71548e-07	-0.00936875	0.0479853	0.845397	0.97498
Pentose Metabolism	0.358403	0.0637149	6.02772e-08	7.71548e-07	0.0473376	0.0458849	0.303447	0.625585
Androgenic Steroids	-0.510246	0.0963081	3.00962e-07	3.21026e-06	-0.0678299	0.0693572	0.329238	0.625585
Urea cycle; Arginine and Proline Metabolism	0.343326	0.0696349	1.69183e-06	1.5163e-05	-0.0487294	0.0501483	0.332342	0.625585
Hemoglobin and Porphyrin Metabolism	-0.5563	0.113403	1.89538e-06	1.5163e-05	-0.130028	0.0816685	0.112892	0.625585
Fatty Acid Metabolism (Acyl Choline)	-0.592005	0.133648	1.53558e-05	0.000109197	-0.108687	0.096248	0.260119	0.625585
Glycine, Serine and Threonine Metabolism	0.288042	0.0725794	9.99485e-05	0.00063967	-0.00159598	0.0522688	0.975671	0.975671
Pregnenolone Steroids	-0.430978	0.113857	0.000201595	0.00117292	-0.0890165	0.0819951	0.278917	0.625585
Phenylalanine Metabolism	0.385263	0.103196	0.000244791	0.00126723	0.0113331	0.0743175	0.878946	0.97498
Long Chain Polyunsaturated Fatty Acid (n3 and n6)	-0.395983	0.106453	0.000257407	0.00126723	0.0667813	0.0766634	0.384719	0.638662
Primary Bile Acid Metabolism	0.380828	0.108711	0.000564445	0.00258032	-0.0938012	0.0782892	0.232247	0.625585
Ascorbate and Aldarate Metabolism	0.366325	0.108804	0.000907941	0.00387388	-0.0221358	0.0783563	0.777843	0.957888
Corticosteroids	-0.316148	0.0951861	0.00106049	0.00424196	0.0939984	0.0685492	0.171795	0.625585
Polyamine Metabolism	0.326154	0.0993757	0.00121146	0.0045608	-0.134753	0.0715664	0.0611294	0.625585
Xanthine Metabolism	-0.369498	0.11568	0.00162381	0.00577353	-0.0789776	0.0833084	0.344238	0.627233
Long Chain Monounsaturated Fatty Acid	-0.391436	0.125773	0.0021217	0.00714678	0.0884872	0.0905771	0.329757	0.625585
Fatty Acid Metabolism (also BCAA Metabolism)	0.280368	0.0913347	0.00243284	0.00765012	-0.0824242	0.0657756	0.211592	0.625585
TCA Cycle	0.278377	0.0909762	0.0025102	0.00765012	0.112213	0.0655175	0.0882776	0.625585
Secondary Bile Acid Metabolism	0.239385	0.0864582	0.0061424	0.0178688	-0.0200274	0.0622638	0.748042	0.957888
Fatty Acid Metabolism (Acyl Carnitine, Monounsaturated)	-0.271792	0.100558	0.00745154	0.0201506	0.0734444	0.0724179	0.311695	0.625585
Partially Characterized Molecules	-0.215338	0.0798132	0.00755648	0.0201506	-0.0995651	0.0574783	0.0847382	0.625585
Lysophospholipid	-0.221764	0.0846062	0.00942071	0.024117	0.0300225	0.06093	0.622725	0.847966
Fatty Acid, Dihydroxy	0.20654	0.0794839	0.0100427	0.0247206	-0.0570058	0.0572412	0.320479	0.625585
Purine Metabolism, (Hypo)Xanthine/Inosine containing	-0.248766	0.0972616	0.011259	0.0266881	-0.0145971	0.070044	0.835125	0.97498
Leucine, Isoleucine and Valine Metabolism	0.169951	0.0683917	0.0137565	0.0314434	0.0352959	0.049253	0.474421	0.706114
Glutathione Metabolism	-0.223278	0.0964751	0.0216384	0.0477538	0.0993625	0.0694775	0.1542	0.625585
Monoacylglycerol	-0.279754	0.123631	0.0246949	0.0526824	-0.220927	0.089034	0.0138919	0.44454
Dipeptide	-0.189629	0.0894271	0.0351669	0.0726026	-0.0529957	0.0644018	0.411526	0.658441
Medium Chain Fatty Acid	-0.212952	0.102382	0.0387708	0.0775416	0.0987818	0.0737312	0.181808	0.625585
Fatty Acid Metabolism (Acyl Carnitine, Medium Chain)	-0.256015	0.131845	0.0535334	0.103822	-0.00489504	0.0949497	0.958934	0.97498
Histidine Metabolism	0.119422	0.0681248	0.0810977	0.152095	-0.114077	0.0490607	0.0210386	0.448824
Glycolysis, Gluconeogenesis, and Pyruvate Metabolism	-0.115788	0.0668181	0.0846196	0.152095	0.0981124	0.0481197	0.0427413	0.625585
Fatty Acid Metabolism (Acyl Glycine)	0.159421	0.092275	0.0855536	0.152095	-0.00551101	0.0664528	0.933987	0.97498
Sterol	-0.161334	0.0949735	0.0908881	0.157212	0.101704	0.0683961	0.138556	0.625585
Vitamin A Metabolism	-0.182098	0.110062	0.099554	0.164033	-0.00489992	0.0792621	0.950767	0.97498
Fatty Acid Metabolism (Acyl Carnitine, Hydroxy)	-0.177479	0.107399	0.0999574	0.164033	0.133186	0.0773441	0.0865794	0.625585
Long Chain Saturated Fatty Acid	-0.18456	0.117026	0.116317	0.186107	0.0518335	0.0842773	0.539214	0.784311
Benzoate Metabolism	0.1351	0.0915539	0.141575	0.220996	-0.0690282	0.0659335	0.296362	0.625585
Diacylglycerol	-0.157353	0.10879	0.149594	0.224876	-0.00395913	0.0783463	0.959746	0.97498
Phosphatidylethanolamine (PE)	0.175333	0.121668	0.151089	0.224876	-0.0247025	0.0876203	0.778284	0.957888
Dihydrosphingomyelins	-0.187484	0.13531	0.167378	0.242576	0.113761	0.0974446	0.244386	0.625585
Phosphatidylcholine (PC)	-0.126442	0.0919425	0.170562	0.242576	0.0386198	0.0662133	0.560358	0.796953
Lysine Metabolism	0.100563	0.0751652	0.182414	0.253793	-0.154651	0.054131	0.00471767	0.301931
Endocannabinoid	-0.110194	0.0926167	0.235509	0.320693	0.0702161	0.0666989	0.293702	0.625585
Phospholipid Metabolism	0.124864	0.10677	0.243577	0.322188	0.11012	0.0768919	0.153628	0.625585
Pyrimidine Metabolism, Uracil containing	0.0761786	0.0655705	0.246675	0.322188	-0.0407486	0.0472213	0.389185	0.638662
Tryptophan Metabolism	0.0661311	0.0590323	0.263916	0.333753	-0.00474989	0.0425127	0.911148	0.97498
Nicotinate and Nicotinamide Metabolism	-0.115557	0.104215	0.268799	0.333753	-0.105089	0.0750512	0.162956	0.625585
Fatty Acid Metabolism (Acyl Carnitine, Long Chain Saturated)	-0.132866	0.120422	0.271175	0.333753	0.112587	0.0867234	0.195667	0.625585
Fatty Acid, Dicarboxylate	0.0731834	0.0706397	0.301418	0.363977	-0.0366397	0.0508719	0.472201	0.706114
Tocopherol Metabolism	-0.0960816	0.100989	0.34252	0.405949	-0.0226778	0.0727285	0.755498	0.957888
Food Component/Plant	0.0559041	0.0623691	0.371122	0.431851	0.0115572	0.0449158	0.797199	0.962655
Hexosylceramides (HCER)	0.0905107	0.111346	0.41723	0.476835	0.0402522	0.0801868	0.61622	0.847966
Chemical	-0.0356379	0.0525944	0.49879	0.560045	-0.0599819	0.0378764	0.114821	0.625585
Gamma-glutamyl Amino Acid	-0.0636498	0.0994747	0.522979	0.57708	0.00647116	0.0716377	0.928112	0.97498
Fatty Acid Metabolism (Acyl Carnitine, Polyunsaturated)	0.0607074	0.118707	0.609617	0.661279	0.061849	0.0854879	0.470209	0.706114
Ceramides	0.0476589	0.11965	0.69081	0.736357	0.0147463	0.0861673	0.864286	0.97498
Fatty Acid, Monohydroxy	-0.0313375	0.0817413	0.70184	0.736357	0.069226	0.0588669	0.240968	0.625585
Sphingomyelins	0.0369653	0.101168	0.715201	0.738272	0.0262856	0.0728573	0.718634	0.957888
Phosphatidylinositol (PI)	-0.0401749	0.118179	0.734242	0.745897	0.0741004	0.0851077	0.384955	0.638662
Plasmalogen	-0.01626	0.123241	0.895164	0.895164	0.118218	0.0887534	0.184343	0.625585

### Sheet: ~ Age (no EL)
MSet	age.Estimate	age.Std.Error	age.p.value	age.q.value
Androgenic Steroids	-0.0183881	0.00375462	2.69415e-06	0.000172426
Pentose Metabolism	0.0090636	0.00257195	0.000578249	0.0133364
Urea cycle; Arginine and Proline Metabolism	0.00977189	0.00279084	0.000625142	0.0133364
Pregnenolone Steroids	-0.0136567	0.00448629	0.00279896	0.0447834
Nicotinate and Nicotinamide Metabolism	0.0116131	0.00423565	0.00692761	0.0821929
Tyrosine Metabolism	0.00738647	0.00273103	0.00770559	0.0821929
Plasmalogen	-0.013193	0.00499443	0.00921233	0.084227
Alanine and Aspartate Metabolism	0.00737606	0.00287353	0.0113347	0.0906775
Purine Metabolism, (Hypo)Xanthine/Inosine containing	0.0091808	0.00399162	0.0229582	0.163258
Polyamine Metabolism	0.00940059	0.00423466	0.0280681	0.179636
Fatty Acid, Dihydroxy	0.00697974	0.00325938	0.0340085	0.197868
Lysophospholipid	-0.00652226	0.00359011	0.0714442	0.381036
Phenylalanine Metabolism	0.0073949	0.00422767	0.0825013	0.390032
Glycolysis, Gluconeogenesis, and Pyruvate Metabolism	-0.00455628	0.0026289	0.0853194	0.390032
Sphingomyelins	-0.00617995	0.00387658	0.113201	0.466909
Ascorbate and Aldarate Metabolism	0.00658634	0.00417219	0.116727	0.466909
Vitamin A Metabolism	-0.00629773	0.00433929	0.148974	0.53225
Food Component/Plant	0.00361099	0.0024925	0.149695	0.53225
Lysine Metabolism	0.00426395	0.00318602	0.183006	0.61199
Pyrimidine Metabolism, Uracil containing	0.00346369	0.00263721	0.191247	0.61199
Histidine Metabolism	0.0034736	0.00286701	0.227761	0.666204
Methionine, Cysteine, SAM and Taurine Metabolism	0.00270881	0.00229076	0.239059	0.666204
Leucine, Isoleucine and Valine Metabolism	-0.00305372	0.00262685	0.247051	0.666204
Gamma-glutamyl Amino Acid	-0.00439203	0.00390342	0.262483	0.666204
Secondary Bile Acid Metabolism	-0.00363714	0.003284	0.270003	0.666204
Phosphatidylcholine (PC)	-0.00448955	0.0040591	0.270645	0.666204
Glutamate Metabolism	0.00339235	0.00328397	0.303422	0.686563
Diacylglycerol	0.00482937	0.00468147	0.304081	0.686563
Fatty Acid Metabolism (Acyl Glycine)	0.00390517	0.00384111	0.311099	0.686563
Glutathione Metabolism	-0.00396886	0.00404094	0.327751	0.695093
Fatty Acid Metabolism (Acyl Carnitine, Monounsaturated)	0.00395612	0.00410335	0.336686	0.695093
Fatty Acid Metabolism (Acyl Choline)	-0.00512378	0.00550677	0.353774	0.707549
Fatty Acid Metabolism (Acyl Carnitine, Polyunsaturated)	0.00425556	0.00483997	0.380803	0.738527
Tryptophan Metabolism	-0.00188959	0.00239483	0.431457	0.812154
TCA Cycle	0.00279544	0.00379428	0.462535	0.834855
Long Chain Polyunsaturated Fatty Acid (n3 and n6)	-0.00286878	0.00409967	0.485264	0.834855
Phospholipid Metabolism	-0.00280343	0.00410628	0.495937	0.834855
Tocopherol Metabolism	0.00274225	0.00405776	0.500305	0.834855
Long Chain Saturated Fatty Acid	-0.00306164	0.00462108	0.50874	0.834855
Fatty Acid, Dicarboxylate	-0.00184207	0.00289932	0.526262	0.84202
Ceramides	0.00281141	0.00469783	0.550529	0.845668
Chemical	0.00124633	0.00210605	0.55497	0.845668
Phosphatidylinositol (PI)	0.00255629	0.00501213	0.610857	0.883514
Hexosylceramides (HCER)	0.00216887	0.00459662	0.637792	0.883514
Glycine, Serine and Threonine Metabolism	-0.00132066	0.0030646	0.66719	0.883514
Phosphatidylethanolamine (PE)	0.00209775	0.00516695	0.685381	0.883514
Fatty Acid Metabolism (Acyl Carnitine, Long Chain Saturated)	0.00193693	0.00481392	0.688047	0.883514
Sterol	0.00154795	0.00387067	0.68984	0.883514
Long Chain Monounsaturated Fatty Acid	-0.00195719	0.00492233	0.691534	0.883514
Primary Bile Acid Metabolism	0.00178756	0.00454698	0.694834	0.883514
Corticosteroids	0.00155745	0.00409151	0.704051	0.883514
Monoacylglycerol	0.00174248	0.00533565	0.744488	0.916293
Partially Characterized Molecules	0.000998268	0.00337905	0.768114	0.927534
Dipeptide	-0.000980508	0.00372011	0.792507	0.928635
Medium Chain Fatty Acid	-0.00100588	0.00415729	0.809177	0.928635
Endocannabinoid	-0.000833536	0.0038049	0.826922	0.928635
Fatty Acid, Monohydroxy	-0.000621287	0.00332456	0.852033	0.928635
Fatty Acid Metabolism (Acyl Carnitine, Medium Chain)	0.000946852	0.00555488	0.864904	0.928635
Fatty Acid Metabolism (Acyl Carnitine, Hydroxy)	-0.000780667	0.00468391	0.867876	0.928635
Dihydrosphingomyelins	-0.000889295	0.00544884	0.870595	0.928635
Fatty Acid Metabolism (also BCAA Metabolism)	-0.000431565	0.00357916	0.904203	0.948672
Benzoate Metabolism	0.0002795	0.00373325	0.940429	0.970766
Xanthine Metabolism	-6.90044e-05	0.00488641	0.988753	0.991784
Hemoglobin and Porphyrin Metabolism	4.76788e-05	0.00462185	0.991784	0.991784
