## Supplementary material for "Metabolomic Signatures of Extreme Old Age: Findings from the New England Centenarian Study": Table S9

### Sheet: ~ Age
MSet	age.Estimate	age.Std.Error	age.p.value	age.q.value
Sugar acids	0.0118979	0.00134699	4.49701e-16	1.66389e-14
Sulfate conjugates	-0.0194671	0.00232818	9.22683e-15	1.70696e-13
Amino acids	0.00747267	0.0011774	1.37539e-09	1.69631e-08
C21 steroids	-0.0115476	0.00225941	7.30111e-07	6.75353e-06
Phenylpropanoic acids	0.00907259	0.00196106	6.57231e-06	4.86351e-05
Unsaturated FA	-0.0113332	0.00264279	2.76543e-05	0.000166887
Sugar alcohols	0.00762221	0.00179085	3.15732e-05	0.000166887
LPC	-0.00996011	0.00242962	5.95714e-05	0.000275518
Acyl cholines	-0.0135971	0.00337336	7.82463e-05	0.000321679
Dicarboxylic acids	0.00635673	0.0015959	9.43068e-05	0.000348935
Purine ribonucleosides	0.00754533	0.00210509	0.000421889	0.00141908
Xanthines	-0.00838108	0.00248344	0.000882703	0.00272167
Phenylsulfates	0.00656031	0.00217801	0.00291964	0.00830973
Pyrimidine ribonucleosides	0.0060972	0.00204426	0.00320291	0.00846484
LPI	-0.00842751	0.00325178	0.0102348	0.0252459
O-PE	-0.00789976	0.00319604	0.0142568	0.0329688
C24 bile acids	0.00493612	0.00213968	0.0220521	0.0479957
TCA acids	0.00537783	0.0024536	0.029514	0.0606677
PC	-0.00479359	0.00221106	0.0313041	0.0609606
N-acyl amines	-0.00396119	0.00220326	0.0736606	0.136272
PE	0.00490428	0.00292176	0.0947586	0.166956
SM	-0.00334055	0.00235567	0.157675	0.265181
NAE	-0.00290392	0.0026849	0.280706	0.435874
MAG	-0.00338174	0.00313989	0.282729	0.435874
Saturated FA	-0.00223066	0.00219377	0.310434	0.447123
O-PC	-0.00345228	0.00342175	0.314195	0.447123
Amino FA	-0.00193984	0.00209919	0.356522	0.488568
Cer	0.00251357	0.00287101	0.382322	0.505211
Acyl carnitines	-0.0014403	0.00189291	0.447592	0.571066
HexCer	0.00190084	0.00275425	0.490877	0.587301
Imidazolyl carboxylic acids	0.00148102	0.00215183	0.492063	0.587301
DG	-0.00155728	0.00257332	0.545736	0.631007
Dipeptides	-0.000996071	0.00184358	0.58958	0.657351
Hydroxy FA	0.000802455	0.00154502	0.604052	0.657351
Monosaccharides	-0.000725333	0.00210404	0.730646	0.772397
LPE	-0.000817262	0.0028086	0.771355	0.792782
PI	-8.23059e-05	0.00284742	0.976968	0.976968

### Sheet: ~ EL
MSet	EL.Estimate	EL.Std.Error	EL.p.value	EL.q.value	offs.Estimate	offs.Std.Error	offs.p.value	offs.q.value
Sugar acids	0.419977	0.0583231	1.1149e-11	4.12513e-10	-0.00600029	0.042002	0.886543	0.956859
Sulfate conjugates	-0.607222	0.103638	1.83365e-08	3.39224e-07	-0.0545274	0.0746362	0.465872	0.774725
Amino acids	0.269948	0.0497035	1.57685e-07	1.94479e-06	-0.0164702	0.0357945	0.645909	0.831095
Dicarboxylic acids	0.297746	0.0649628	7.94686e-06	7.35085e-05	-0.0435976	0.0467836	0.352486	0.774725
Acyl cholines	-0.582731	0.140013	4.64239e-05	0.000343537	-0.097172	0.100832	0.336329	0.774725
C21 steroids	-0.381973	0.0954786	8.8215e-05	0.000500416	0.0447563	0.0687599	0.515835	0.774725
Unsaturated FA	-0.435477	0.109346	9.46733e-05	0.000500416	0.0903647	0.0787468	0.252498	0.774725
Phenylpropanoic acids	0.311112	0.0821622	0.000200619	0.000846411	-0.0558853	0.0591699	0.346032	0.774725
Xanthines	-0.387887	0.102625	0.000205884	0.000846411	-0.0483118	0.0739062	0.514044	0.774725
C24 bile acids	0.278374	0.0875826	0.00171001	0.00624664	-0.0403111	0.0630735	0.523463	0.774725
LPC	-0.320942	0.101782	0.00185711	0.00624664	0.0798485	0.0732994	0.27728	0.774725
Phenylsulfates	0.25253	0.0902478	0.00562913	0.0160609	-0.0630907	0.0649928	0.332825	0.774725
TCA acids	0.281515	0.100636	0.00564303	0.0160609	0.175827	0.0724742	0.0161287	0.298382
Sugar alcohols	0.201135	0.0761789	0.00892073	0.0235762	-0.0274173	0.054861	0.61778	0.831095
MAG	-0.273391	0.128408	0.0344412	0.0849551	-0.227719	0.0924745	0.014622	0.298382
Pyrimidine ribonucleosides	0.180183	0.0859043	0.0371767	0.0859712	-0.000842602	0.0618649	0.989146	0.995727
LPI	-0.2569	0.136314	0.060897	0.132541	-0.0706434	0.0981682	0.472581	0.774725
Amino FA	-0.155679	0.0868501	0.0745277	0.146996	-0.0418746	0.062546	0.50393	0.774725
Hydroxy FA	0.113856	0.063729	0.0754845	0.146996	0.0592194	0.0458951	0.198393	0.774725
DG	-0.175766	0.106429	0.10017	0.185315	-0.000410997	0.0766459	0.995727	0.995727
Purine ribonucleosides	0.133033	0.0895609	0.138978	0.244865	-0.0425448	0.0644982	0.510233	0.774725
PE	0.175333	0.121668	0.151089	0.251766	-0.0247025	0.0876203	0.778284	0.914412
PC	-0.131465	0.092441	0.156503	0.251766	0.030123	0.0665724	0.651398	0.831095
N-acyl amines	-0.11765	0.0917487	0.201182	0.310156	0.050998	0.0660737	0.441101	0.774725
Acyl carnitines	-0.0910235	0.0784951	0.247558	0.366385	0.0285065	0.056529	0.614606	0.831095
O-PC	0.141464	0.1423	0.321335	0.457284	0.0803826	0.102479	0.43372	0.774725
NAE	-0.106685	0.111072	0.337935	0.463096	0.107238	0.0799899	0.18152	0.774725
HexCer	0.0754257	0.11461	0.511208	0.670669	0.0344827	0.0825376	0.676544	0.834404
O-PE	-0.0852389	0.13408	0.52566	0.670669	0.125692	0.0965589	0.194474	0.774725
Dipeptides	-0.034879	0.0767356	0.649925	0.798749	-0.00659401	0.0552619	0.905136	0.956859
SM	-0.0392178	0.0983112	0.690371	0.798749	0.048411	0.0707998	0.494891	0.774725
Cer	0.0476589	0.11965	0.69081	0.798749	0.0147463	0.0861673	0.864286	0.956859
PI	-0.0401749	0.118179	0.734242	0.820424	0.0741004	0.0851077	0.384955	0.774725
Imidazolyl carboxylic acids	0.0279119	0.0889147	0.753903	0.820424	-0.107412	0.0640329	0.0949774	0.774725
Saturated FA	-0.0202287	0.0913655	0.824998	0.872141	0.0476678	0.0657978	0.46961	0.774725
Monosaccharides	-0.00278326	0.0874727	0.974648	0.996896	-0.0444563	0.0629944	0.481165	0.774725
LPE	-0.000455214	0.116881	0.996896	0.996896	0.0223533	0.0841732	0.790843	0.914412

### Sheet: ~ Age (no EL)
MSet	age.Estimate	age.Std.Error	age.p.value	age.q.value
Sulfate conjugates	-0.0208842	0.00394554	4.65952e-07	1.72402e-05
Sugar acids	0.00851976	0.00230589	0.000317147	0.00586721
Purine ribonucleosides	0.011773	0.00358693	0.00130696	0.0161192
Sugar alcohols	0.00847689	0.00321644	0.00937022	0.0866746
Amino acids	0.00477517	0.00199455	0.0180147	0.121961
C21 steroids	-0.00949388	0.00402589	0.0197775	0.121961
O-PE	-0.0121964	0.00548374	0.0277788	0.13386
O-PC	-0.0125441	0.00568248	0.0289426	0.13386
LPC	-0.00839449	0.00422667	0.0490204	0.201528
SM	-0.00600548	0.00375565	0.112113	0.414818
LPI	-0.00882657	0.00569614	0.123551	0.415582
Pyrimidine ribonucleosides	0.00496125	0.00344572	0.152196	0.457607
Phenylpropanoic acids	0.00468829	0.00332483	0.160781	0.457607
Amino FA	0.00368736	0.0033432	0.271986	0.673398
PC	-0.00451133	0.00409896	0.272999	0.673398
DG	0.00431142	0.00457106	0.347239	0.794615
Hydroxy FA	-0.00238963	0.00269492	0.376785	0.794615
Acyl cholines	-0.00476802	0.00578733	0.411444	0.794615
TCA acids	0.00340745	0.00422197	0.421022	0.794615
C24 bile acids	-0.0025549	0.00343458	0.458227	0.794615
Phenylsulfates	0.00262254	0.00378417	0.489464	0.794615
N-acyl amines	-0.00260265	0.00389434	0.505056	0.794615
Unsaturated FA	-0.00269913	0.00423311	0.524783	0.794615
Cer	0.00281141	0.00469783	0.550529	0.794615
LPE	-0.00296705	0.00496522	0.551116	0.794615
Saturated FA	-0.00200542	0.00349179	0.566691	0.794615
Dipeptides	-0.00165186	0.00309408	0.594291	0.794615
PI	0.00255629	0.00501213	0.610857	0.794615
MAG	0.00243466	0.00549283	0.658289	0.794615
Imidazolyl carboxylic acids	0.00154531	0.00369903	0.676776	0.794615
PE	0.00209775	0.00516695	0.685381	0.794615
HexCer	0.00176989	0.00470807	0.707552	0.794615
Xanthines	-0.00165668	0.0044253	0.708711	0.794615
Monosaccharides	-0.00113027	0.00361212	0.754825	0.821427
Acyl carnitines	0.000734658	0.00330541	0.824443	0.853735
NAE	0.000949993	0.00443379	0.830661	0.853735
Dicarboxylic acids	0.000484488	0.00275071	0.86045	0.86045
