## Supplementary material for "Metabolomic Signatures of Extreme Old Age: Findings from the New England Centenarian Study": Table S10

### Sheet: survival_bad
MSet	score	pval	fdr	geneset	signature	overlap	hits
Hexosylceramides (HCER)	0.78	0.00017	0.01	10	1052	6	glycosyl ceramide (d18:1/23:1, d17:1/24:1)* , glycosyl-n-stearoyl-sphingosine (d18:1/18:0) , glycosyl ceramide (d18:1/20:0, d16:1/22:0)* , glycosyl-n-palmitoyl-sphingosine (d18:1/16:0) , glycosyl ceramide (d18:2/24:1, d18:1/24:2)* , glycosyl-n-nervonoyl-sphingosine (d18:1/24:1)*
Fatty Acid Metabolism (Acyl Carnitine, Dicarboxylate)	0.94	0.00032	0.01	3	1052	3	adipoylcarnitine (c6-dc) , octadecanedioylcarnitine (c18-dc)* , octadecenedioylcarnitine (c18:1-dc)*
Aminosugar Metabolism	0.87	0.00034	0.01	4	1052	4	glucuronate , n-acetylneuraminate , n-acetylglucosamine/n-acetylgalactosamine , erythronate*
Lysophospholipid	0.49	0.00066	0.015	27	1052	22	1-palmitoyl-gpe (16:0) , 1-palmitoleoyl-gpc (16:1)* , 1-stearoyl-gpe (18:0) , 1-arachidonoyl-gpe (20:4n6)* , 1-oleoyl-gpg (18:1)* , 1-arachidonoyl-gpi (20:4)* , 1-palmitoyl-gpc (16:0) , 1-linoleoyl-gpi (18:2)* , 1-linoleoyl-gpe (18:2)* , 1-palmitoyl-gpi (16:0) , 1-stearoyl-gpc (18:0) , 1-stearoyl-gpg (18:0) , 1-linoleoyl-gpa (18:2)* , 1-arachidonoyl-gpc (20:4n6)* , 2-palmitoyl-gpc (16:0)* , 1-ole…
Phosphatidylethanolamine (PE)	0.62	0.0011	0.02	12	1052	11	1-palmitoyl-2-linoleoyl-gpe (16:0/18:2) , 1-palmitoyl-2-arachidonoyl-gpe (16:0/20:4)* , 1-palmitoyl-2-oleoyl-gpe (16:0/18:1) , 1,2-dipalmitoyl-gpe (16:0/16:0)* , 1-stearoyl-2-arachidonoyl-gpe (18:0/20:4) , 1-stearoyl-2-linoleoyl-gpe (18:0/18:2)* , 1,2-dilinoleoyl-gpe (18:2/18:2)* , 1-oleoyl-2-linoleoyl-gpe (18:1/18:2)* , 1-palmitoyl-2-docosahexaenoyl-gpe (16:0/22:6)* , 1-stearoyl-2-oleoyl-gpe (18…
Pentose Metabolism	0.69	0.0014	0.021	6	1052	6	ribonate , arabonate/xylonate , sedoheptulose , arabitol/xylitol , ribitol , lyxonate
Ceramides	0.69	0.0018	0.024	11	1052	9	n-stearoyl-sphingosine (d18:1/18:0)* , n-palmitoyl-sphingosine (d18:1/16:0) , n-stearoyl-sphingadienine (d18:2/18:0)* , ceramide (d18:2/24:1, d18:1/24:2)* , ceramide (d18:1/14:0, d16:1/16:0)* , n-palmitoyl-heptadecasphingosine (d17:1/16:0)* , ceramide (d18:1/17:0, d17:1/18:0)* , ceramide (d16:1/24:1, d18:1/22:1)* , n-palmitoyl-sphingadienine (d18:2/16:0)*
Phosphatidylinositol (PI)	0.77	0.0028	0.032	6	1052	5	1-palmitoyl-2-linoleoyl-gpi (16:0/18:2) , 1-palmitoyl-2-arachidonoyl-gpi (16:0/20:4)* , 1-palmitoyl-2-oleoyl-gpi (16:0/18:1)* , 1-stearoyl-2-linoleoyl-gpi (18:0/18:2) , 1-stearoyl-2-arachidonoyl-gpi (18:0/20:4)
Polyamine Metabolism	0.78	0.0078	0.08	6	1052	4	n-acetyl-isoputreanine , acisoga , spermidine , n-acetylputrescine
Ascorbate and Aldarate Metabolism	0.54	0.018	0.15	6	1052	6	2-o-methylascorbic acid , gulonate* , threonate , ascorbic acid 3-sulfate* , ascorbic acid 2-sulfate , oxalate (ethanedioate)
Phenylalanine Metabolism	0.61	0.018	0.15	7	1052	6	phenylalanine , 2-hydroxyphenylacetate , 1-carboxyethylphenylalanine , n-acetylphenylalanine , phenylpyruvate , phenylacetate
Glycine, Serine and Threonine Metabolism	0.57	0.022	0.17	11	1052	6	n-acetylserine , n-acetylthreonine , serine , dimethylglycine , 2-methylserine , sarcosine
Pyrimidine Metabolism, Uracil containing	0.57	0.024	0.17	12	1052	6	3-ureidopropionate , pseudouridine , 3-(3-amino-3-carboxypropyl)uridine* , 2'-o-methyluridine , beta-alanine , 5,6-dihydrouridine
Glutathione Metabolism	0.54	0.027	0.18	6	1052	3	cys-gly, oxidized , cysteinylglycine disulfide* , 2-hydroxybutyrate/2-hydroxyisobutyrate
Lactosylceramides (LCER)	0.69	0.032	0.2	3	1052	3	lactosyl-n-palmitoyl-sphingosine (d18:1/16:0) , lactosyl-n-nervonoyl-sphingosine (d18:1/24:1)* , lactosyl-n-behenoyl-sphingosine (d18:1/22:0)*
Tyrosine Metabolism	0.45	0.034	0.2	17	1052	12	p-cresol glucuronide* , vanillactate , phenol sulfate , 3-methoxytyrosine , n-formylphenylalanine , vanillylmandelate (vma) , 1-carboxyethyltyrosine , homovanillate (hva) , gentisate , 4-hydroxyphenylpyruvate , n-acetyltyrosine , tyrosine
Alanine and Aspartate Metabolism	0.61	0.043	0.23	9	1052	5	n-acetylalanine , n,n-dimethylalanine , n-acetylaspartate (naa) , asparagine , hydroxyasparagine**

### Sheet: survival_good
MSet	score	pval	fdr	geneset	signature	overlap	hits
Androgenic Steroids	0.79	5.6e-07	5.2e-05	17	1052	13	epiandrosterone sulfate , dehydroepiandrosterone sulfate (dhea-s) , androsterone sulfate , androstenediol (3alpha, 17alpha) monosulfate (3) , androsterone glucuronide , androstenediol (3beta,17beta) monosulfate (1) , androstenediol (3beta,17beta) monosulfate (2) , 16a-hydroxy dhea 3-sulfate , androstenediol (3beta,17beta) disulfate (1) , etiocholanolone glucuronide , androstenediol (3beta,17beta)…
Progestin Steroids	0.94	1.8e-05	0.00083	4	1052	4	5alpha-pregnan-3beta,20alpha-diol monosulfate (2) , 5alpha-pregnan-3beta,20beta-diol monosulfate (1) , pregnanediol-3-glucuronide , 5alpha-pregnan-3beta,20alpha-diol disulfate
Pregnenolone Steroids	0.76	0.00018	0.0051	7	1052	5	pregnenediol sulfate (c21h34o5s)* , pregnenetriol sulfate* , pregnenetriol disulfate* , 21-hydroxypregnenolone disulfate , pregnenediol disulfate (c21h34o8s2)*
Xanthine Metabolism	0.68	0.00022	0.0051	12	1052	11	1-methylxanthine , paraxanthine , 1,3-dimethylurate , caffeine , theobromine , 7-methylxanthine , theophylline , 1,3,7-trimethylurate , 5-acetylamino-6-formylamino-3-methyluracil , 3-methylxanthine , 5-acetylamino-6-amino-3-methyluracil
Hemoglobin and Porphyrin Metabolism	0.8	0.00038	0.007	5	1052	5	bilirubin (z,z) , bilirubin (e,z or z,e)* , heme , biliverdin , bilirubin (e,e)*
Fatty Acid Metabolism (Acyl Choline)	0.64	0.0014	0.021	7	1052	7	docosahexaenoylcholine , arachidonoylcholine , dihomo-linolenoyl-choline , palmitoylcholine , oleoylcholine , linoleoylcholine* , stearoylcholine*
Monoacylglycerol	0.53	0.0036	0.043	11	1052	6	2-arachidonoylglycerol (20:4) , 1-arachidonylglycerol (20:4) , 1-linoleoylglycerol (18:2) , 1-oleoylglycerol (18:1) , 1-heptadecenoylglycerol (17:1)* , 1-dihomo-linolenylglycerol (20:3)
Secondary Bile Acid Metabolism	0.55	0.0037	0.043	16	1052	9	7-ketolithocholate , taurodeoxycholate , lithocholate , glycolithocholate sulfate* , 3b-hydroxy-5-cholenoic acid , glycolithocholate , taurolithocholate 3-sulfate , lithocholate sulfate (1) , glycodeoxycholate
Benzoate Metabolism	0.51	0.0063	0.064	21	1052	11	4-vinylcatechol sulfate , 4-ethylcatechol sulfate , o-cresol sulfate , 3-methyl catechol sulfate (1) , 4-acetylphenol sulfate , 4-allylcatechol sulfate , 4-ethylphenylsulfate , 3-phenylpropionate (hydrocinnamate) , 4-vinylphenol sulfate , methyl-4-hydroxybenzoate sulfate , 3-methoxycatechol sulfate (1)
Food Component/Plant	0.36	0.0075	0.066	40	1052	17	sulfate of piperine metabolite c16h19no3 (2)* , 3-indoleglyoxylic acid , 3-ethylcatechol sulfate (1) , 4-acetylcatechol sulfate (1) , homostachydrine* , methyl glucopyranoside (alpha + beta) , trans-3,4-methyleneheptanoate , quinate , 3-formylindole , sulfate of piperine metabolite c16h19no3 (3)* , n-(2-furoyl)glycine , histidine betaine (hercynine)* , thymol sulfate , pyrraline , ergothioneine ,…
Fatty Acid, Amino	0.8	0.0079	0.066	3	1052	3	2-aminoheptanoate , n-acetyl-2-aminooctanoate* , 2-aminooctanoate
Long Chain Saturated Fatty Acid	0.64	0.011	0.084	7	1052	4	arachidate (20:0) , nonadecanoate (19:0) , margarate (17:0) , stearate (18:0)
Chemical	0.48	0.019	0.13	20	1052	9	3-hydroxypyridine sulfate , 2-naphthol sulfate , perfluorooctanesulfonate (pfos) , perfluorooctanoate (pfoa) , 3,5-dichloro-2,6-dihydroxybenzoic acid , 3-bromo-5-chloro-2,6-dihydroxybenzoic acid* , perfluorohexanesulfonic acid , thioproline , 4-hydroxychlorothalonil

### Sheet: versioning
	survival_bad	survival_good
hypeR	v2.0.1	v2.0.1
Signature Head	cortisol,n-acetyl-isoputreanine,imidazole propionate,x-25790,acisoga,glutarate (c5-dc)	epiandrosterone sulfate,x-18899,x-12407,dehydroepiandrosterone sulfate (dhea-s),x-25957,androsterone sulfate
Signature Size	1052	1052
Signature Type	weighted	weighted
Genesets	RMSETS_metabolon_necs2021_metabolonID v1.0	RMSETS_metabolon_necs2021_metabolonID v1.0
Background	23467	23467
P-Value	1	1
FDR	0.25	0.25
Test	kstest	kstest
Power	1	1
Absolute	FALSE	FALSE
