## Supplementary material for "Metabolomic Signatures of Extreme Old Age: Findings from the New England Centenarian Study": Table S11

### Sheet: survival_bad
label	score	pval	fdr	geneset	signature	overlap	hits
HexCer	0.84	1.3e-05	0.00092	8	1052	6	glycosyl ceramide (d18:1/23:1, d17:1/24:1)* , glycosyl-n-stearoyl-sphingosine (d18:1/18:0) , glycosyl ceramide (d18:1/20:0, d16:1/22:0)* , glycosyl-n-palmitoyl-sphingosine (d18:1/16:0) , glycosyl ceramide (d18:2/24:1, d18:1/24:2)* , glycosyl-n-nervonoyl-sphingosine (d18:1/24:1)*
PE	0.62	0.0011	0.039	12	1052	11	1-palmitoyl-2-linoleoyl-gpe (16:0/18:2) , 1-palmitoyl-2-arachidonoyl-gpe (16:0/20:4)* , 1-palmitoyl-2-oleoyl-gpe (16:0/18:1) , 1,2-dipalmitoyl-gpe (16:0/16:0)* , 1-stearoyl-2-arachidonoyl-gpe (18:0/20:4) , 1-stearoyl-2-linoleoyl-gpe (18:0/18:2)* , 1,2-dilinoleoyl-gpe (18:2/18:2)* , 1-oleoyl-2-linoleoyl-gpe (18:1/18:2)* , 1-palmitoyl-2-docosahexaenoyl-gpe (16:0/22:6)* , 1-stearoyl-2-oleoyl-gpe (18…
Cer	0.69	0.0018	0.04	11	1052	9	n-stearoyl-sphingosine (d18:1/18:0)* , n-palmitoyl-sphingosine (d18:1/16:0) , n-stearoyl-sphingadienine (d18:2/18:0)* , ceramide (d18:2/24:1, d18:1/24:2)* , ceramide (d18:1/14:0, d16:1/16:0)* , n-palmitoyl-heptadecasphingosine (d17:1/16:0)* , ceramide (d18:1/17:0, d17:1/18:0)* , ceramide (d16:1/24:1, d18:1/22:1)* , n-palmitoyl-sphingadienine (d18:2/16:0)*
Sugar alcohols	0.71	0.0026	0.04	5	1052	5	erythritol , arabitol/xylitol , glycerol , ribitol , mannitol/sorbitol
PI	0.77	0.0028	0.04	6	1052	5	1-palmitoyl-2-linoleoyl-gpi (16:0/18:2) , 1-palmitoyl-2-arachidonoyl-gpi (16:0/20:4)* , 1-palmitoyl-2-oleoyl-gpi (16:0/18:1)* , 1-stearoyl-2-linoleoyl-gpi (18:0/18:2) , 1-stearoyl-2-arachidonoyl-gpi (18:0/20:4)
Hippuric acids	0.74	0.0051	0.06	4	1052	4	hippurate , 3-hydroxyhippurate , 4-hydroxyhippurate , 2-hydroxyhippurate (salicylurate)
Sugar acids	0.61	0.0082	0.083	13	1052	6	p-cresol glucuronide* , glucuronate , ribonate , arabonate/xylonate , erythronate* , galactonate
LPE	0.72	0.014	0.12	6	1052	4	1-palmitoyl-gpe (16:0) , 1-stearoyl-gpe (18:0) , 1-arachidonoyl-gpe (20:4n6)* , 1-linoleoyl-gpe (18:2)*
Phenylacetic acids	0.65	0.018	0.13	4	1052	4	2-hydroxyphenylacetate , vanillylmandelate (vma) , homovanillate (hva) , phenylacetate
LPC	0.5	0.019	0.13	9	1052	8	1-palmitoleoyl-gpc (16:1)* , 1-palmitoyl-gpc (16:0) , 1-stearoyl-gpc (18:0) , 1-arachidonoyl-gpc (20:4n6)* , 2-palmitoyl-gpc (16:0)* , 1-oleoyl-gpc (18:1) , 1-linoleoyl-gpc (18:2) , 1-lignoceroyl-gpc (24:0)
Organic phosphoric acids	0.61	0.03	0.17	4	1052	4	glycerophosphoserine* , glycerophosphoethanolamine , glycerophosphorylcholine (gpc) , glycerol 3-phosphate
Pyrimidines	0.61	0.031	0.17	4	1052	4	2'-o-methyluridine , 5,6-dihydrouracil , uracil , 2'-o-methylcytidine
Hex2Cer	0.69	0.032	0.17	3	1052	3	lactosyl-n-palmitoyl-sphingosine (d18:1/16:0) , lactosyl-n-nervonoyl-sphingosine (d18:1/24:1)* , lactosyl-n-behenoyl-sphingosine (d18:1/22:0)*
NAE	0.54	0.039	0.19	5	1052	3	arachidonoyl ethanolamide , stearoyl ethanolamide , oleoyl ethanolamide
Acyl carnitines	0.38	0.04	0.19	53	1052	21	adipoylcarnitine (c6-dc) , octadecanedioylcarnitine (c18-dc)* , octadecenedioylcarnitine (c18:1-dc)* , glutarylcarnitine (c5-dc) , palmitoleoylcarnitine (c16:1)* , decanoylcarnitine (c10) , palmitoylcarnitine (c16) , margaroylcarnitine (c17)* , adrenoylcarnitine (c22:4)* , (r)-3-hydroxybutyrylcarnitine , octanoylcarnitine (c8) , docosapentaenoylcarnitine (c22:5n3)* , eicosenoylcarnitine (c20:1)* …

### Sheet: survival_good
label	score	pval	fdr	geneset	signature	overlap	hits
C19 steroids	0.89	0.00016	0.0082	4	1052	4	epiandrosterone sulfate , androstenediol (3beta,17beta) disulfate (1) , androstenediol (3beta,17beta) disulfate (2) , 5alpha-androstan-3beta,17beta-diol disulfate
Sulfate conjugates	0.83	0.00023	0.0082	6	1052	5	dehydroepiandrosterone sulfate (dhea-s) , androsterone sulfate , pregnenediol sulfate (c21h34o5s)* , cholesterol sulfate , andro steroid monosulfate c19h28o6s (1)*
Glucuronic acid conjugates	0.91	0.00073	0.017	3	1052	3	androsterone glucuronide , pregnanediol-3-glucuronide , etiocholanolone glucuronide
Xanthines	0.59	0.0014	0.025	12	1052	9	1-methylxanthine , paraxanthine , 1,3-dimethylurate , caffeine , theobromine , 7-methylxanthine , theophylline , 1,3,7-trimethylurate , xanthine
Acyl cholines	0.64	0.0085	0.1	5	1052	5	arachidonoylcholine , palmitoylcholine , oleoylcholine , linoleoylcholine* , stearoylcholine*
Tetrapyrroles	0.8	0.0087	0.1	3	1052	3	bilirubin (z,z) , bilirubin (e,z or z,e)* , bilirubin (e,e)*
MAG	0.55	0.019	0.19	8	1052	4	2-arachidonoylglycerol (20:4) , 1-arachidonylglycerol (20:4) , 1-linoleoylglycerol (18:2) , 1-oleoylglycerol (18:1)
C24 bile acids	0.48	0.023	0.2	20	1052	9	7-ketolithocholate , taurodeoxycholate , lithocholate , glycolithocholate sulfate* , 3b-hydroxy-5-cholenoic acid , glycolithocholate , taurolithocholate 3-sulfate , lithocholate sulfate (1) , glycodeoxycholate
Oxo FA	0.97	0.032	0.24	1	1052	1	2-ketocaprylate
DG	0.19	0.034	0.24	23	1052	22	palmitoyl-linolenoyl-glycerol (16:0/18:3) [2]* , linoleoyl-linolenoyl-glycerol (18:2/18:3) [2]* , linoleoyl-linoleoyl-glycerol (18:2/18:2) [1]* , oleoyl-oleoyl-glycerol (18:1/18:1) [2]* , linoleoyl-linoleoyl-glycerol (18:2/18:2) [2]* , palmitoyl-arachidonoyl-glycerol (16:0/20:4) [1]* , palmitoleoyl-arachidonoyl-glycerol (16:1/20:4) [2]* , oleoyl-oleoyl-glycerol (18:1/18:1) [1]* , linoleoyl-docosa…

### Sheet: versioning
	survival_bad	survival_good
hypeR	v2.0.1	v2.0.1
Signature Head	cortisol,n-acetyl-isoputreanine,imidazole propionate,x-25790,acisoga,glutarate (c5-dc)	epiandrosterone sulfate,x-18899,x-12407,dehydroepiandrosterone sulfate (dhea-s),x-25957,androsterone sulfate
Signature Size	1052	1052
Signature Type	weighted	weighted
Genesets	RMSETS_refmet_necs2021_metabolonID v1.0	RMSETS_refmet_necs2021_metabolonID v1.0
Background	23467	23467
P-Value	1	1
FDR	0.25	0.25
Test	kstest	kstest
Power	1	1
Absolute	FALSE	FALSE
